# Cross-ploidy hybridisation in Alpine woodrushes is associated with ecological additivity and scale-dependent niche divergence

**DOI:** 10.64898/2026.02.26.708247

**Authors:** Valentin Heimer, Peter Schönswetter, Božo Frajman

**Affiliations:** Department of Botany, University of Innsbruck, Sternwartestraße 15, 6020 Innsbruck, Austria; Institute for Alpine Environment, Eurac Research, Drususallee 1/Viale Druso 1, 39100, Bozen/Bolzano, Italy

**Keywords:** cross-ploidy hybridisation, ddRADseq, Eastern Alps, ecological additivity, *Luzula*, niche evolution, polyploidy, morphometry

## Abstract

- Hybridisation and whole-genome duplication (WGD) are widespread in plants, yet their ecological consequences remain challenging to predict. In allopolyploids, where both processes coincide, ecological divergence is typically evaluated against a null hypothesis of ecological additivity. However, this hypothesis has not been tested explicitly in the context of cross-ploidy hybridisation.
- We assessed ecological additivity following cross-ploidy hybridisation in the Alpine woodrush *Luzula alpina* across multiple spatial resolutions. Integrating genomic data, environmental niche modelling, vegetation relevés, and morphometric analyses, we characterised population structure and quantified ecological and morphological differentiation between the hybrid and its parental species.
- Genomic and morphometric evidence confirmed the hybrid origin of *L. alpina*. Patterns of niche evolution varied with spatial resolution. Climatic and edaphic data supported ecological additivity, whereas plot-level vegetation data revealed subtle but significant niche divergence accompanied by shifts in associated plant community composition. Postglacial population histories further suggest long-term persistence of hybrid and parental lineages in distinct refugia followed by differential recolonisation of the Alps.
- Our results indicate that cross-ploidy hybridisation in Alpine *Luzula* is predominantly associated with niche stability rather than pronounced ecological divergence. Importantly, the detection of divergence beyond ecological additivity depends on the spatial resolution of environmental data.
