## Supplementary material for "Cross-ploidy hybridisation in Alpine woodrushes is associated with ecological additivity and scale-dependent niche divergence": Table S5

### Sheet: Headerdata
Cross-ploidy hybridisation in Alpine woodrushes is associated with ecological additivity and scale-dependent niche divergence
Valentin Heimer, Peter Schönswetter, Božo Frajman
Table S5 Fine-grained ecological data. The estimated cover of rocks, bare soil, dead organic material (dead leaves, branches etc.), cryptogams (mosses and lichen) and vascular plants wihtin a radius of 20 cm around each Luzula specimen is provided.
Sample	RockCover	SoilCover	OrganicCover	CryptogamCover	PlantCover
ALP_20221_01	0	0	30	0	85
ALP_20221_02	0	0	60	0	45
ALP_20221_03	3	3	25	0	85
ALP_20221_04	0	0	40	0	80
ALP_20221_05	15	0	25	5	75
ALP_20232_01	0	0	30	0	85
ALP_20232_02	0	0	25	0	90
ALP_20232_04	15	5	55	0	30
ALP_20232_05	17	35	25	0	30
ALP_20232_06	5	10	20	0	80
ALP_20232_07	0	3	35	0	70
ALP_20281_01	0	0	15	3	90
ALP_20281_02	0	0	15	8	90
ALP_20281_03	3	0	20	20	70
ALP_20281_04	0	0	5	15	95
ALP_20281_05	0	0	15	10	95
ALP_20281_06	2	5	15	10	85
ALP_20281_23	0	0	35	0	65
ALP_20281_24	0	2	20	3	80
ALP_20343_01	0	0	27	35	70
ALP_20343_02	1	8	30	0	70
ALP_20343_03	0	0	35	1	80
ALP_20343_04	0	0	12	10	97
ALP_20343_05	0	0	27	1	85
ALP_20352_01	0	0	10	6	94
ALP_20352_03	11	0	30	6	75
ALP_20352_04	0	0	30	6	75
ALP_20352_05	0	0	8	0	99
ALP_20352_06	0	0	15	0	91
ALP_20352_09	2	0	20	16	75
ALP_20361_01	6	0	25	6	70
ALP_20361_02	0	0	30	2	70
ALP_20361_03	2	6	20	1	75
ALP_20361_04	0	2	40	15	70
ALP_20361_05	0	0	45	0	65
ALP_20361_06	0	0	20	0	80
ALP_20371_01	0	3	40	0	80
ALP_20371_02	0	0	25	0	90
ALP_20371_03	0	3	40	0	70
ALP_20371_06	0	2	35	0	80
ALP_20371_17	0	0	30	0	70
ALP_20381_01	20	0	15	5	75
ALP_20381_02	2	0	60	0	50
ALP_20381_03	0	3	30	2	70
ALP_20381_04	0	0	25	5	80
ALP_20381_05	0	0	25	0	80
ALP_20381_06	55	3	10	2	40
ALP_20402_01	0	6	38	0	77
ALP_20402_02	0	0	27	2	75
ALP_20402_03	0	0	30	18	70
ALP_20402_04	0	9	30	1	87
ALP_20402_05	0	0	37	0	80
ALP_20402_06	0	2	12	0	95
ALP_20411_01	0	2	30	25	55
ALP_20411_02	5	3	10	50	70
ALP_20411_03	0	2	8	85	35
ALP_20411_04	0	0	30	60	40
ALP_20411_05	5	0	15	45	80
ALP_20411_06	0	0	80	10	30
ALP_20431_01	1	25	10	0	60
ALP_20431_02	0	0	60	0	55
ALP_20431_03	0	0	27	0	75
ALP_20431_05	0	0	36	0	70
ALP_20431_06	1	1	46	0	55
ALP_20443_01	0	0	30	0	80
ALP_20443_02	0	0	30	0	85
ALP_20443_03	0	0	25	0	85
ALP_20443_04	5	5	15	0	90
ALP_20443_05	3	2	20	0	85
ALP_20443_06	3	2	30	0	85
ALP_20462_01	0	0	50	14	70
ALP_20462_02	0	0	45	0	75
ALP_20462_03	0	0	40	25	70
ALP_20462_04	0	0	40	40	60
ALP_20462_05	0	0	50	5	68
ALP_20462_06	0	0	30	1	85
ALP_20512_01	0	0	5	0	96
ALP_20512_02	0	0	13	0	87
ALP_20512_03	7	0	10	3	76
ALP_20512_04	0	0	5	0	96
ALP_20512_05	0	0	26	0	70
ALP_20512_06	0	6	17	10	75
ALP_20531_01	0	0	10	10	95
ALP_20531_02	0	0	15	15	75
ALP_20531_03	0	0	25	1	90
ALP_20531_04	0	0	25	0	95
ALP_20531_05	0	2	25	5	85
ALP_20531_06	0	0	20	3	85
ALP_20542_01	5	1	10	5	90
ALP_20542_02	0	1	50	5	65
ALP_20542_03	1	1	40	5	75
ALP_20542_04	5	0	45	1	50
ALP_20542_05	0	5	30	25	60
ALP_20542_06	1	75	25	5	1
ALP_20551_01	0	0	60	0	50
ALP_20551_02	0	0	20	20	85
ALP_20551_03	1	25	30	2	45
ALP_20551_04	0	0	35	0	85
ALP_20551_05	0	0	35	60	55
ALP_20551_06	0	0	60	50	18
ALP_20561_01	0	0	50	0	99
ALP_20561_02	45	0	18	0	30
ALP_20561_03	0	0	60	0	55
ALP_20561_04	20	0	25	2	80
ALP_20561_05	0	0	45	0	60
ALP_20561_06	7	12	5	3	45
ALP_20591_01	0	10	15	0	85
ALP_20591_02	0	5	15	5	90
ALP_20591_03	0	0	25	0	85
ALP_20591_04	0	2	30	3	75
ALP_20591_05	0	2	30	3	85
ALP_20591_06	0	2	20	5	85
ALP_20611_01	0	0	35	4	80
ALP_20611_02	1	5	35	3	75
ALP_20611_03	0	0	25	20	75
ALP_20611_04	0	0	60	2	45
ALP_20611_05	0	0	35	12	65
ALP_20611_06	60	0	17	3	40
ALP_20611_15	0	0	20	30	60
ALP_20631_01	0	2	35	5	70
ALP_20631_02	0	0	35	0	75
ALP_20631_03	0	10	60	0	45
ALP_20631_04	0	2	15	15	90
ALP_20631_05	15	2	15	10	75
ALP_20631_06	0	2	45	10	55
ALP_20631_07	0	0	25	0	75
ALP_20641_01	30	0	15	5	60
ALP_20641_02	0	5	10	5	90
ALP_20641_03	2	0	10	20	85
ALP_20641_04	3	10	10	5	90
ALP_20641_05	3	5	10	0	90
ALP_20641_06	3	5	5	5	90
ALP_20676_01	0	0	45	8	70
ALP_20676_02	1	0	30	8	80
ALP_20676_03	0	0	45	2	75
ALP_20676_04	0	7	45	3	65
ALP_20676_05	22	0	10	60	40
ALP_20676_06	60	0	12	12	40
ALP_20693_01	0	0	90	0	30
ALP_20693_02	0	1	40	0	80
ALP_20693_03	0	0	25	0	90
ALP_20701_01	0	0	30	15	80
ALP_20701_02	0	0	30	10	95
ALP_20701_03	0	0	25	15	85
ALP_20701_04	0	0	30	5	85
ALP_20701_05	0	0	35	25	70
ALP_20701_06	0	0	15	45	55
ALP_20711_02	25	5	15	70	20
ALP_20711_03	1	0	5	50	75
ALP_20711_04	0	1	15	25	80
ALP_20711_05	0	0	70	1	50
ALP_20711_06	0	0	80	5	50
ALP_20761_01	0	0	30	0	80
ALP_20761_02	0	0	40	1	80
ALP_20761_03	0	0	30	0	92
ALP_20761_04	0	0	40	0	80
ALP_20761_05	0	0	40	0	85
ALP_20761_06	1	0	15	2	95
ALP_20782_01	0	0	14	0	92
ALP_20782_02	5	0	38	9	70
ALP_20782_03	0	0	55	0	60
ALP_20782_04	4	0	33	0	78
ALP_20782_05	0	0	45	0	70
ALP_20782_06	0	0	35	12	70
ALP_20841_01	0	0	20	75	35
ALP_20841_02	0	0	15	95	40
ALP_20841_03	20	0	35	7	45
ALP_20841_04	0	35	0	0	87
ALP_20841_05	0	0	40	2	85
ALP_20841_06	2	0	30	1	93
ALP_20872_01	1	70	5	0	25
ALP_20872_02	0	5	30	0	70
ALP_20911_01	0	5	30	0	70
ALP_20911_02	0	0	35	0	80
ALP_20911_03	0	0	20	0	80
ALP_20911_04	0	0	30	0	70
ALP_20911_05	0	0	50	0	50
ALP_20911_06	0	5	30	0	65
ALP_20922_01	5	25	45	8	60
ALP_20922_02	15	40	?	3	55
ALP_20922_03	3	4	10	0	95
ALP_20922_04	0	3	3	15	95
ALP_20922_05	0	0	10	0	95
ALP_20922_06	0	0	3	10	98
ALP_21012_01	1	6	25	50	35
ALP_21012_02	0	0	25	1	90
ALP_21012_03	9	0	23	5	85
ALP_21012_04	0	0	45	12	75
ALP_21012_05	0	0	50	0	70
ALP_21012_06	0	0	25	10	80
ALP_21021_01	0	0	15	0	90
ALP_21021_02	0	25	10	0	70
ALP_21021_03	0	0	5	0	95
ALP_21021_04	0	0	20	0	95
ALP_21021_05	0	0	10	0	90
ALP_21021_06	0	0	10	0	90
ALP_21041_01	15	10	10	0	65
ALP_21041_02	25	15	5	0	50
ALP_21041_03	15	0	15	5	75
ALP_21041_04	0	0	40	5	10
ALP_21041_05	0	5	25	5	75
ALP_21041_06	0	5	30	5	50
ALP_21071_01	0	0	0	0	100
ALP_21071_02	0	5	20	0	80
ALP_21071_03	1	5	30	5	40
ALP_21071_04	0	0	40	0	65
ALP_21071_05	0	0	40	0	60
ALP_21071_06	0	5	5	0	95
ALP_21102_01	0	20	25	5	75
ALP_21102_02	0	10	20	10	70
ALP_21102_03	0	20	20	0	60
ALP_21102_04	0	5	15	0	95
ALP_21102_05	0	20	30	0	60
ALP_21102_06	0	10	10	15	50
ALP_21111_01	0	0	60	0	70
ALP_21111_02	0	0	25	0	90
ALP_21111_03	0	2	65	1	50
ALP_21111_05	0	0	30	0	90
ALP_21111_06	0	0	35	0	90
ALP_21121_01	0	3	30	2	85
ALP_21121_02	0	0	30	5	90
ALP_21121_03	0	0	25	12	92
ALP_21121_04	0	3	40	2	85
ALP_21121_05	0	2	35	0	90
ALP_21121_06	0	0	35	0	85
ALP_21132_01	0	5	15	0	85
ALP_21152_01	0	0	1	1	100
ALP_21152_02	0	0	1	5	100
ALP_21152_03	0	0	5	5	95
ALP_21152_04	0	5	1	1	90
ALP_21152_05	0	0	5	20	100
ALP_21152_06	0	0	1	1	100
ALP_21172_01	5	10	5	0	75
ALP_21172_02	0	0	5	5	95
ALP_21172_03	0	0	10	0	95
ALP_21172_04	0	5	5	0	95
ALP_21182_02	0	0	35	0	85
ALP_21201_01	1	5	5	5	80
ALP_21201_02	0	25	10	20	75
ALP_21212_01	0	0	1	40	65
ALP_21212_02	0	0	5	0	95
ALP_21212_03	0	5	5	10	80
ALP_21212_04	0	10	5	0	90
ALP_21212_05	0	5	10	5	80
ALP_21212_06	0	0	10	0	90
ALP_21222_01	0	10	5	0	95
ALP_21222_03	0	15	20	0	75
ALP_21222_04	0	10	10	0	90
ALP_21222_05	0	5	5	0	90
ALP_21301_02	10	10	15	10	90
ALP_21301_03	10	0	10	15	90
ALP_21301_04	0	0	0	0	100
ALP_21301_05	0	15	0	5	75
ALP_21301_06	0	0	0	0	100
ALP_21301_20	0	15	5	5	75
ALP_21312_01	0	0	30	5	60
ALP_21312_02	0	0	20	0	80
ALP_21312_03	0	5	15	15	85
ALP_21312_04	0	0	10	10	65
ALP_21312_05	0	0	30	10	70
ALP_21312_06	0	0	40	5	55
ALP_21323_01	0	0	10	0	90
ALP_21323_02	0	20	20	0	70
ALP_21323_03	0	10	15	0	80
ALP_21323_04	0	30	15	0	60
ALP_21341_01	1	4	10	10	70
ALP_21341_02	30	2	20	15	55
ALP_21341_03	1	6	30	1	70
ALP_21341_04	0	18	50	0	50
ALP_21341_05	0	2	50	5	50
ALP_21341_06	0	0	30	30	75
ALP_21382_01	1	0	5	0	85
ALP_21382_02	0	0	25	12	80
ALP_21382_03	0	0	40	0	60
ALP_21401_01	0	0	15	5	65
ALP_21401_02	0	0	30	0	60
ALP_21401_03	10	5	5	5	75
ALP_21401_04	1	10	5	1	80
ALP_21401_06	10	5	0	20	80
ALP_21421_05	0	0	0	50	100
ALP_21421_06	0	0	10	1	100
ALP_21433_01	0	7	30	8	65
ALP_21433_02	7	2	40	4	70
ALP_21433_03	0	0	60	0	75
ALP_21433_04	0	0	50	0	85
ALP_21433_05	0	0	30	0	75
ALP_21441_01	0	5	15	5	80
ALP_21441_02	5	5	15	5	85
ALP_21441_03	5	1	25	5	75
ALP_21441_04	10	5	15	5	75
ALP_21441_05	0	0	20	5	60
ALP_21441_06	5	5	10	5	85
ALP_21441_07	1	0	5	0	90
ALP_21441_08	0	5	10	0	85
ALP_21481_01	0	3	20	0	95
ALP_21481_02	0	0	35	5	75
ALP_21481_03	0	5	30	5	95
ALP_21481_04	5	5	20	5	90
ALP_21481_05	0	0	40	5	95
ALP_21481_06	15	15	15	0	55
ALP_21491_06	0	5	15	1	90
ALP_21502_01	0	5	35	0	70
ALP_21562_03	0	0	50	1	100
ALP_21562_06	0	0	15	1	90
ALP_21701_01	0	5	20	20	90
ALP_21701_03	0	0	25	70	100
ALP_21701_04	0	0	5	5	100
ALP_21701_05	0	0	20	5	100
ALP_21701_06	15	0	5	20	85
ALP_21701_07	0	0	50	20	100
ALP_22151_05	0	0	35	7	90
EXS_11231_01	0	30	40	20	65
EXS_11231_02	0	5	15	10	95
EXS_11231_03	0	10	15	0	60
EXS_20222_01	10	10	10	0	60
EXS_20231_01	0	0	25	0	90
EXS_20231_09	5	3	15	0	85
EXS_20331_01	0	0	20	0	90
EXS_20331_02	0	0	40	0	85
EXS_20344_01	2	10	35	1	80
EXS_20344_02	0	0	25	0	96
EXS_20344_03	2	0	35	2	75
EXS_20351_01	8	0	30	18	70
EXS_20351_02	1	15	12	0	85
EXS_20351_03	0	0	25	0	80
EXS_20351_04	0	3	15	0	85
EXS_20363_01	2	0	40	4	75
EXS_20363_02	1	4	50	35	30
EXS_20372_01	5	5	30	5	70
EXS_20372_07	5	1	30	0	80
EXS_20372_08	0	0	25	0	75
EXS_20401_01	0	1	67	0	40
EXS_20401_02	0	9	40	1	65
EXS_20401_03	9	2	8	30	80
EXS_20401_04	8	2	20	1	80
EXS_20442_02	5	5	20	0	80
EXS_20511_01	1	0	6	0	95
EXS_20511_02	0	0	8	4	90
EXS_20543_01	1	1	50	30	40
EXS_20552_01	0	0	20	0	90
EXS_20552_02	4	0	30	2	75
EXS_20552_05	35	5	35	27	20
EXS_20562_01	0	0	40	0	70
EXS_20562_02	1	7	65	1	50
EXS_20571_01	0	5	45	0	70
EXS_20571_02	0	0	45	0	80
EXS_20571_21	10	10	40	16	65
EXS_20571_22	1	10	15	6	80
EXS_20674_01	0	5	25	0	90
EXS_20674_02	0	0	30	7	85
EXS_20682_01	NA	NA		NA	NA
EXS_20682_02	NA	NA		NA	NA
EXS_20682_03	NA	NA		NA	NA
EXS_20682_04	NA	NA		NA	NA
EXS_20691_01	0	0	50	0	80
EXS_20691_02	0	2	50	0	55
EXS_20691_21	0	0	45	0	75
EXS_20691_22	0	10	50	0	50
EXS_20712_04	0	1	25	1	75
EXS_20731_01	0	0	40	2	80
EXS_20731_02	0	0	20	0	87
EXS_20871_01	0	15	5	0	75
EXS_20871_02	0	0	5	0	95
EXS_20941_01	0	15	5	5	85
EXS_20941_02	0	0	8	2	95
EXS_20941_04	0	5	5	2	95
EXS_20991_01	0	10	20	0	80
EXS_20991_02	0	5	10	0	80
EXS_21043_01	60	10	5	0	30
EXS_21043_02	30	10	15	15	35
EXS_21101_04	10	5	15	0	80
EXS_21112_01	0	0	15	0	92
EXS_21112_02	0	10	35	8	75
EXS_21131_01	0	0	5	5	90
EXS_21131_02	0	0	15	0	90
EXS_21153_01	5	5	5	5	80
EXS_21153_02	0	30	1	30	70
EXS_21213_01	0	0	5	0	90
EXS_21213_02	0	10	10	0	80
EXS_21221_01	0	5	10	0	90
EXS_21221_02	0	0	0	0	100
EXS_21221_03	0	0	5	0	100
EXS_21221_05	0	15	10	0	65
EXS_21321_01	0	5	20	0	85
EXS_21361_01	0	10	5	0	85
EXS_21361_02	0	0	5	0	90
EXS_21432_01	0	0	30	0	95
EXS_21432_02	0	0	35	0	90
EXS_21432_03	3	20	20	5	60
EXS_21432_04	0	0	25	2	95
EXS_21452_01	0	0	15	1	85
EXS_21452_02	1	2	15	0	85
EXS_21471_01	0	10	20	0	70
EXS_21471_02	0	5	5	0	95
EXS_21494_01	0	1	0	1	100
EXS_21501_01	0	5	30	5	70
EXS_21501_02	0	10	25	0	65
EXS_21541_01	0	0	3	0	100
EXS_21541_02	0	0	5	0	100
EXS_21563_01	0	0	30	10	100
EXS_21563_02	0	15	25	0	75
EXS_21572_02	0	3	20	0	85
EXS_21572_03	0	0	30	0	90
EXS_21572_04	8	0	20	8	80
EXS_21621_01	5	5	3	3	90
EXS_21621_02	0	0	3	0	100
EXS_21641_02	0	0	10	0	99
EXS_21641_03	0	0	20	0	99
EXS_21702_01	0	5	0	60	100
EXS_21702_02	0	10	30	10	90
EXS_21711_01	25	5	1	5	70
EXS_21711_02	0	0	5	5	100
EXS_21761_01	0	2	50	0	65
EXS_21761_02	0	6	45	0	65
EXS_21761_03	2	4	25	0	80
EXS_21761_04	0	2	55	0	80
EXS_21791_01	3	0	20	30	90
EXS_21791_02	0	0	10	0	100
EXS_21862_01	10	15	5	5	60
EXS_21862_02	0	40	10	5	50
EXS_21921_01	0	5	5	10	95
EXS_21921_02	0	0	30	5	90
EXS_21971_01	NA	NA		NA	NA
EXS_21971_02	NA	NA		NA	NA
EXS_21991_01	0	0	3	10	95
EXS_21991_02	0	0	5	5	100
EXS_21992_01	0	2	10	0	95
EXS_21992_02	20	45	25	1	70
EXS_22033_01	28	0	25	8	70
EXS_22061_02	20	5	5	2	80
EXS_22061_03	0	2	20	5	100
EXS_22092_01	0	0	25	2	95
EXS_22092_02	0	0	25	1	95
MUL_20711_01	0	1	60	20	60
MUL_21201_03	0	20	0	80	30
MUL_21201_04	0	0	5	1	100
MUL_21201_05	5	1	5	5	80
MUL_21201_06	50	10	0	25	25
MUL_21301_01	5	50	10	0	50
MUL_21401_05	0	0	5	30	90
MUL_21401_15	1	0	0	20	90
MUL_21421_01	0	0	5	1	100
MUL_21421_02	0	0	30	15	100
MUL_21421_03	0	0	30	1	100
MUL_21421_04	0	0	50	1	100
MUL_21491_01	0	5	5	65	90
MUL_21491_03	0	20	20	1	75
MUL_21491_04	0	0	1	1	100
MUL_21491_07	0	20	15	1	65
MUL_21562_02	0	5	10	20	100
MUL_21562_04	0	0	10	10	100
MUL_21562_05	0	5	30	1	90
MUL_21581_01	15	30	15	10	30
MUL_21581_02	0	5	5	20	70
MUL_21581_03	5	5	30	1	50
MUL_21581_04	15	0	10	5	60
MUL_21581_05	1	10	40	5	40
MUL_21581_06	20	0	15	5	60
MUL_21592_02	0	1	25	0	75
MUL_21592_03	0	0	50	5	50
MUL_21811_01	0	0	2	75	95
MUL_21811_02	0	15	15	15	75
MUL_21811_03	0	5	0	1	95
MUL_21811_04	20	5	0	15	75
MUL_21811_05	1	50	1	1	95
MUL_21811_06	0	0	3	0	50
MUL_21891_01	10	20	5	0	60
MUL_21891_02	10	0	25	0	65
MUL_21891_03	0	5	5	10	80
MUL_21891_04	10	5	5	5	75
MUL_21891_05	40	0	10	1	50
MUL_21891_06	5	0	5	5	75
MUL_21911_01	0	0	0	35	65
MUL_21911_02	0	0	50	10	50
MUL_21911_03	0	5	5	20	60
MUL_21911_04	0	5	10	0	85
MUL_21911_05	0	0	1	15	85
MUL_21911_06	0	0	0	10	90
MUL_21932_01	0	1	30	50	70
MUL_21932_02	0	1	20	20	90
MUL_21932_03	0	1	10	20	90
MUL_21932_04	0	5	5	10	95
MUL_21932_05	0	1	5	40	60
MUL_21932_06	0	1	5	40	60
MUL_22003_01	0	0	30	1	70
MUL_22003_02	0	0	20	0	80
MUL_22003_03	0	5	25	0	70
MUL_22003_04	0	0	30	0	75
MUL_22003_05	0	0	20	1	90
MUL_22003_06	0	0	40	0	60
MUL_22034_01	0	3	28	5	75
MUL_22041_01	0	0	0	5	100
MUL_22041_02	5	55	5	0	45
MUL_22041_03	10	60	5	10	20
MUL_22041_04	0	0	50	0	50
MUL_22041_05	0	15	45	1	40
MUL_22041_06	0	1	70	5	25
MUL_22091_01	0	0	10	1	95
MUL_22091_02	0	0	40	1	90
MUL_22091_03	0	0	25	5	95
MUL_22091_04	0	0	40	1	90
MUL_22091_05	5	0	30	1	80
MUL_22091_06	0	0	50	10	90
MUL_22121_01	0	1	20	80	70
MUL_22121_02	5	50	20	5	30
MUL_22121_03	0	5	30	50	60
MUL_22121_04	0	0	5	30	95
MUL_22121_05	0	0	10	15	95
MUL_22121_06	0	1	50	25	60
MUL_22151_01	0	0	20	50	60
MUL_22151_02	0	9	17	50	60
MUL_22151_03	0	3	12	45	60
MUL_22151_04	0	0	35	20	80
MUL_22151_06	0	0	22	1	90
MUL_22262_01	0	0	20	10	96
MUL_22262_02	0	0	25	3	90
MUL_22262_03	0	0	40	0	75
MUL_22262_04	0	0	20	1	90
MUL_22262_05	5	0	8	0	90
