## Supplementary material for "Cross-ploidy hybridisation in Alpine woodrushes is associated with ecological additivity and scale-dependent niche divergence": Table S6

### Sheet: Morphometric_data
Cross-ploidy hybridisation in Alpine woodrushes is associated with ecological additivity and scale-dependent niche divergence
Valentin Heimer, Peter Schönswetter, Božo Frajman
Table S7 Morphometric measurements of 22 characters (including five ratios) for 347 Luzula accessions (herbarium vouchers)
Sample: Individual sample identifier as used throughout the manuscript.
Species: Abbreviation of study species.
Field_ID: Original individual identifier used during fieldwork.
Basal_leaf_width_[mm]: Width of widest basal leaf in mm.
Basal_leaf_length_[mm]: Length of widest basal leaf in mm.
Ratio_length_width_of_basal_leaf: Ratio of length and width of widest basal leaf.
Bract_length_[mm]: Length of the bract in mm.
Bract_width_[mm]: Width of the bract in mm.
Ratio_lenght_width_bract: Ratio of length and width of bract.
Sessile_clusters: Number of sessile clusters in the inflorescence.
Pedunculate_clusters: Number of pedunculate clusters in the inflorescence.
Longest_Peduncle_length_[mm]: Lenght of longest peduncle in mm.
Perigon_leaf_length_[mm]: Lenght of a perigon leaf in mm.
Perigon_leaf_width_[mm]: Width of a perigon leaf in mm.
Ratio_length_width_perigon_leaf	Perigon_margin_width_[mm]: Ration of length and width of a perigon leaf in mm.
Capsule_length_[mm]: Lenght of a capsule in mm.
Anther_length_[mm]: Lenght of an anther in mm.
Filament_length_[mm]: Lenght of a filament in mm.
Anther_filament_ratio: Ratio between the length of anther and filament.
Seed_length_[mm]: Lenght of a seed in mm.
Seed_width_[mm]: Width of a seed in mm.
Ratio_length_width_seed: Ratio of lenght and width of a seed.
Elaiosome_length_[mm]: Lenght of an elaiosome in mm.
Teeth_per_mm_leaf_margin: Number of teeth per mm on the margin of a cauline leaf.
Sample	Species	Field_ID	Basal_leaf_width_[mm]	Basal_leaf_length_[mm]	Ratio_length_width_of_basal_leaf	Bract_length_[mm]	Bract_width_[mm]	Ratio_lenght_width_bract	Sessile_clusters	Pedunculate_clusters	Longest_Peduncle_length_[mm]	Perigon_leaf_length_[mm]	Perigon_leaf_width_[mm]	Ratio_length_width_perigon_leaf	Perigon_margin_width_[mm]	Capsule_length_[mm]	Anther_length_[mm]	Filament_length_[mm]	Anther_filament_ratio	Seed_length_[mm]	Seed_width_[mm]	Ratio_length_width_seed	Elaiosome_length_[mm]	Teeth_per_mm_leaf_margin
ALP_20221_01	ALP	J519	4.4	180	40.9091	53.74	1.63	32.9693	5	3	14.06	1.86	0.59	3.15254	0.36	2.24	0.4	0.71	0.56338	1.23	0.67	1.83582	0.33	9
ALP_20221_02	ALP	J521	3.56	110	30.8989	58.12	1.68	34.5952	3	3	11.14	1.78	0.65	2.73846	0.4	2.2	0.39	0.51	0.764706	1.09	0.64	1.70312	0.48	12
ALP_20221_03	ALP	J522	3.32	65	19.5783	20.87	1.01	20.6634	2	2	5.68	1.73	0.66	2.62121	0.39	2.02	0.49	0.58	0.844828	1.03	0.69	1.49275	0.39	14
ALP_20221_04	ALP	J527	2.64	48	18.1818	22.1	1.17	18.8889	2	4	11.34	2.43	0.87	2.7931	0.46	2.4	0.61	0.59	1.0339	1.13	0.6	1.88333	0.48	14
ALP_20221_05	ALP	J529	3.25	72	22.1538	16.53	0.86	19.2209	1	2	5.22	2.1	0.58	3.62069	0.38	1.78	0.37	0.45	0.822222	0.95	0.51	1.86275	0.21	16
ALP_20232_01	ALP	J480	3.83	102	26.6319	32.97	1.73	19.0578	0	5	15.88	2.68	0.89	3.01124	0.57	2.4	0.59	0.65	0.907692	1.23	0.54	2.27778	0.36	14
ALP_20232_02	ALP	J481	3.65	82	22.4658	28.3	1.5	18.8667	0	5	11.57	2.74	0.76	3.60526	0.58	2.39	0.61	0.56	1.08929	1.25	0.66	1.89394	0.36	15
ALP_20232_04	ALP	J486	2.8	31	11.0714	35.47	1.14	31.114	0	4	28.76	3.5	0.88	3.97727	0.48	2.03	0.96	0.91	1.05495	NA	NA	NA	NA	13
ALP_20232_05	ALP	J490	3.31	55	16.6163	17.9	1.4	12.7857	0	4	5.35	2.17	0.74	2.93243	0.48	2.38	0.78	0.49	1.59184	1.25	0.83	1.50602	0.55	18
ALP_20232_06	ALP	J491	2.04	35	17.1569	NA	NA	NA	NA	NA	NA	2.41	0.89	2.70787	0.74	2.27	0.71	0.57	1.24561	NA	NA	NA	NA	10
ALP_20232_07	ALP	J493	2.8	47	16.7857	25.75	1.47	17.517	0	3	5.13	3.08	0.93	3.31183	0.43	2.43	0.75	0.55	1.36364	NA	NA	NA	NA	15
ALP_20281_01	ALP	J566	3.49	66	18.9112	11.56	1.83	6.31694	4	4	6.97	2.42	0.67	3.61194	0.45	2.5	0.63	0.61	1.03279	1.24	0.8	1.55	0.54	10
ALP_20281_02	ALP	J570	4.04	35	8.66337	18.27	2.23	8.19283	2	3	10.01	3.1	0.92	3.36957	0.57	2.4	0.99	0.57	1.73684	1.22	0.77	1.58442	0.54	15
ALP_20281_03	ALP	J576	3.77	73	19.3634	33.14	1.75	18.9371	1	3	31.03	2.38	0.57	4.17544	0.41	2.07	0.57	0.71	0.802817	1.16	0.74	1.56757	0.47	18
ALP_20281_04	ALP	J581	3.52	81	23.0114	16.73	1.49	11.2282	1	3	6.65	2.73	0.64	4.26562	0.47	2.67	0.59	0.59	1	1.29	0.78	1.65385	0.48	12
ALP_20281_05	ALP	J582	4.27	123	28.8056	35.72	2.01	17.7711	2	4	15.38	2.45	0.74	3.31081	0.39	2.49	0.76	0.64	1.1875	1.31	0.84	1.55952	0.56	10
ALP_20281_06	ALP	J583	2.96	57	19.2568	35.15	1.55	22.6774	0	5	17.38	2.27	0.65	3.49231	0.48	2.79	0.72	0.72	1	1.16	0.73	1.58904	0.53	17
ALP_20281_23	ALP	J568	2.13	70	32.8638	17.05	0.84	20.2976	0	3	6.27	2.06	0.69	2.98551	0.56	2.48	0.66	0.56	1.17857	NA	NA	NA	NA	11
ALP_20281_24	ALP	J569	4.13	62	15.0121	21.37	1.94	11.0155	0	2	5.28	2.17	0.73	2.9726	0.48	2.36	0.74	0.58	1.27586	NA	NA	NA	NA	10
ALP_20361_01	ALP	A034	3.12	47	15.0641	14.98	1.61	9.30435	1	3	3.18	2.17	0.66	3.28788	0.38	2.34	0.52	0.62	0.83871	1.21	0.68	1.77941	0.46	12
ALP_20361_02	ALP	A049	3.06	60	19.6078	13.87	0.84	16.5119	1	2	9.01	2.41	0.74	3.25676	0.47	2.19	0.59	0.49	1.20408	1.21	0.8	1.5125	0.45	15
ALP_20361_03	ALP	A053	3.44	78	22.6744	50.24	1.84	27.3043	1	4	23.76	2.44	0.79	3.08861	0.39	2.55	0.74	0.49	1.5102	1.27	0.73	1.73973	0.44	12
ALP_20361_04	ALP	A054	3.23	66	20.4334	33.51	1.36	24.6397	0	5	18.73	2.29	0.66	3.4697	0.47	2.51	0.68	0.63	1.07937	1.18	0.71	1.66197	0.49	15
ALP_20361_05	ALP	A060	3.11	27	8.68167	17.24	0.81	21.284	1	3	8.39	1.86	0.61	3.04918	0.37	2.26	0.49	0.51	0.960784	1.23	0.73	1.68493	0.46	20
ALP_20361_06	ALP	A062	3.18	68	21.3836	13.82	1.2	11.5167	3	4	9.35	2.44	0.68	3.58824	0.38	2.47	0.63	0.54	1.16667	1.22	0.69	1.76812	0.44	12
ALP_20371_01	ALP	J499	5	95	19	23.72	1.43	16.5874	1	5	15.3	2.96	0.89	3.32584	0.49	2.6	0.67	0.78	0.858974	1.23	0.83	1.48193	0.48	14
ALP_20371_02	ALP	J502	4.42	125	28.2805	40.83	2.35	17.3745	0	7	31.61	2.81	0.78	3.60256	0.51	2.48	0.71	0.6	1.18333	1.1	0.84	1.30952	0.41	13
ALP_20371_03	ALP	J504	4.01	74	18.4539	34.04	1.93	17.6373	0	8	13.35	3.14	0.88	3.56818	0.49	2.56	0.89	0.77	1.15584	1.19	0.81	1.46914	0.54	14
ALP_20371_06	ALP	J518	3.26	52	15.9509	42.57	1.93	22.057	0	4	15.64	2.57	0.75	3.42667	0.52	2.5	0.53	0.69	0.768116	1.26	0.88	1.43182	0.53	14
ALP_20371_17	ALP	J512	2.92	73	25	21.87	1.49	14.6779	0	4	12.43	2.54	0.72	3.52778	0.46	2.25	0.62	0.66	0.939394	NA	NA	NA	NA	13
ALP_20381_01	ALP	J585	3.26	55	16.8712	41.56	2.95	14.0881	2	6	14.47	2.03	0.7	2.9	0.45	2.45	0.57	0.67	0.850746	NA	NA	NA	NA	20
ALP_20381_02	ALP	J588	2.4	60	25	20.35	1.34	15.1866	1	3	8.03	2.33	0.48	4.85417	0.34	2.32	0.42	0.61	0.688525	0.96	0.59	1.62712	0.34	16
ALP_20381_03	ALP	J590	2.67	76	28.4644	54.36	1.83	29.7049	3	1	42.21	2.55	0.58	4.39655	0.48	2.14	0.57	0.69	0.826087	0.89	0.72	1.23611	0.29	15
ALP_20381_04	ALP	J592	2.86	42	14.6853	17.61	2.04	8.63235	0	3	7.01	2.14	0.7	3.05714	0.51	2.11	0.71	0.84	0.845238	1.16	0.65	1.78462	0.37	16
ALP_20381_05	ALP	J593	3.63	63	17.3554	22.18	1.34	16.5522	3	3	12.51	2.62	0.74	3.54054	0.42	2.3	0.7	0.5	1.4	1.18	0.52	2.26923	0.4	18
ALP_20381_06	ALP	J596	2.65	52	19.6226	14.38	0.83	17.3253	0	4	4.91	1.99	0.54	3.68519	0.44	2.12	0.4	0.67	0.597015	NA	NA	NA	NA	15
ALP_20402_01	ALP	A198	3.05	101	33.1148	39.59	1.3	30.4538	1	5	10.85	2.69	0.66	4.07576	0.45	2.27	0.65	0.5	1.3	NA	NA	NA	NA	13
ALP_20402_02	ALP	A201	3.23	62	19.195	42.22	2.24	18.8482	4	3	20.35	2.33	0.64	3.64062	0.43	2.69	0.71	0.54	1.31481	NA	NA	NA	NA	17
ALP_20402_03	ALP	A208	4.01	43	10.7232	34.02	1.6	21.2625	4	2	9.53	2.3	0.6	3.83333	0.32	2.48	0.48	0.68	0.705882	NA	NA	NA	NA	15
ALP_20402_04	ALP	A214	4.93	74	15.0101	36.38	2.42	15.0331	0	5	18.67	2.93	0.71	4.12676	0.47	2.24	0.71	0.48	1.47917	NA	NA	NA	NA	12
ALP_20402_05	ALP	A216	2.92	41	14.0411	33.74	1.79	18.8492	2	3	7.15	2.6	0.74	3.51351	0.39	2.37	0.64	0.55	1.16364	NA	NA	NA	NA	16
ALP_20402_06	ALP	A225	2.06	64	31.068	28.31	1.09	25.9725	0	3	6.81	1.99	0.64	3.10938	0.46	1.85	0.55	0.61	0.901639	NA	NA	NA	NA	11
ALP_20411_01	ALP	J539	2.17	32	14.7465	71.97	2.28	31.5658	0	5	41.55	2.33	0.73	3.19178	0.42	2.52	0.91	0.75	1.21333	1.21	0.79	1.53165	0.58	9
ALP_20411_02	ALP	J544	3.65	54	14.7945	43.45	1.45	29.9655	0	8	18.68	2.48	0.97	2.5567	0.62	2.21	0.64	0.47	1.3617	1.17	0.78	1.5	0.43	15
ALP_20411_03	ALP	J534	3.15	112	35.5556	37.41	1.27	29.4567	0	4	16.65	3.02	0.81	3.7284	0.43	2.47	0.92	0.6	1.53333	1.04	0.48	2.16667	0.44	13
ALP_20411_04	ALP	J538	3.08	61	19.8052	14.72	1.15	12.8	0	3	5.93	2.47	0.56	4.41071	0.43	2.11	0.52	0.48	1.08333	1.11	0.76	1.46053	0.41	9
ALP_20411_05	ALP	J545	3.4	65	19.1176	19.77	1.08	18.3056	1	4	15.42	2.27	0.63	3.60317	0.59	2.56	1.01	0.81	1.24691	1.26	0.76	1.65789	0.52	12
ALP_20411_06	ALP	J548	2.58	64	24.8062	50.62	2.77	18.2744	2	6	13	2.86	0.94	3.04255	0.47	2.52	0.91	0.75	1.21333	1.21	0.79	1.53165	0.58	14
ALP_20431_01	ALP	A017	4.95	60	12.1212	26.85	1.99	13.4925	1	6	12.86	2.63	0.78	3.37179	0.52	2.63	0.66	0.55	1.2	NA	NA	NA	NA	12
ALP_20431_02	ALP	A021	3.56	62	17.4157	29.87	2.48	12.0444	2	5	6.63	2.73	0.8	3.4125	0.58	2.47	0.94	0.65	1.44615	0.98	0.54	1.81481	0.41	15
ALP_20431_03	ALP	A025	3.52	71	20.1705	35.74	2.34	15.2735	0	6	26.22	2.99	0.85	3.51765	0.49	2.63	0.9	0.88	1.02273	0.93	0.53	1.75472	0.5	12
ALP_20431_05	ALP	A030	5.1	94	18.4314	39.92	2.73	14.6227	4	4	12.77	2.29	0.82	2.79268	0.51	2.34	0.66	0.79	0.835443	1.38	0.81	1.7037	0.58	15
ALP_20431_06	ALP	A031	3.33	54	16.2162	19.77	1.65	11.9818	0	3	3.71	2.74	0.84	3.2619	0.53	2.42	0.66	0.72	0.916667	1.15	0.86	1.33721	0.58	10
ALP_20443_01	ALP	J601	3.04	73	24.0132	29.5	1.33	22.1805	0	6	16.45	2.49	0.55	4.52727	0.39	2.78	0.56	0.61	0.918033	1.44	0.8	1.8	0.61	12
ALP_20443_02	ALP	J602	3.66	145	39.6175	47.25	1.87	25.2674	1	6	23.33	2.72	0.79	3.44304	0.48	2.36	0.75	0.39	1.92308	1.31	0.93	1.4086	0.7	14
ALP_20443_03	ALP	J603	2.88	85	29.5139	51.06	1.33	38.391	3	5	18.66	2.97	0.71	4.1831	0.52	2.69	0.73	0.64	1.14062	1.14	0.76	1.5	0.56	12
ALP_20443_04	ALP	J608	NA	NA	NA	NA	1.14	NA	1	3	10.68	2.35	0.69	3.4058	0.43	2.39	0.57	0.57	1	1.25	0.7	1.78571	0.54	13
ALP_20443_05	ALP	J609	3.3	84	25.4545	14.43	0.86	16.7791	1	2	3.57	2.57	0.82	3.13415	0.42	2.19	0.53	0.55	0.963636	0.99	0.68	1.45588	0.41	16
ALP_20443_06	ALP	J610	3.51	77	21.9373	30.98	1.61	19.2422	2	4	16	3.02	0.7	4.31429	0.46	2.22	0.88	0.65	1.35385	1.29	0.77	1.67532	0.56	11
ALP_20512_01	ALP	A004	2.46	70	28.4553	33.12	1.22	27.1475	0	3	8.54	2.41	0.76	3.17105	0.5	2.56	0.71	0.65	1.09231	1.18	0.79	1.49367	0.53	23
ALP_20512_02	ALP	A006	3.03	66	21.7822	25.01	1.95	12.8256	0	4	8.26	2.02	0.64	3.15625	0.39	2.18	0.54	0.66	0.818182	1.24	0.86	1.44186	0.41	16
ALP_20512_03	ALP	A008	2.84	38	13.3803	14.14	1.09	12.9725	0	3	3.32	2.44	0.76	3.21053	0.51	2.57	0.76	0.68	1.11765	1.29	0.63	2.04762	0.42	15
ALP_20512_04	ALP	A009	3.17	51	16.0883	20.78	1.45	14.331	2	2	7.11	2.96	0.75	3.94667	0.54	2.48	0.75	0.58	1.2931	1.2	0.72	1.66667	0.38	14
ALP_20512_05	ALP	A014	2.3	55	23.913	57.93	2.39	24.2385	0	4	37.81	2.78	0.77	3.61039	0.41	2.5	0.86	0.65	1.32308	1.12	0.56	2	0.69	14
ALP_20512_06	ALP	A015	3.79	41	10.8179	45.73	2.1	21.7762	3	3	17.09	2.05	0.64	3.20312	0.46	2.15	0.54	0.56	0.964286	1.2	0.63	1.90476	0.45	13
ALP_20531_01	ALP	J671	4.8	121	25.2083	26.85	1.69	15.8876	0	3	11.84	2.09	0.81	2.58025	0.54	2.24	0.87	0.57	1.52632	NA	NA	NA	NA	13
ALP_20531_02	ALP	J672	4.34	114	26.2673	45.33	1.86	24.371	0	5	12.53	1.94	0.69	2.81159	0.44	1.84	0.58	0.42	1.38095	1.12	0.81	1.38272	0.4	12
ALP_20531_03	ALP	J673	3.33	80	24.024	15.94	1.21	13.1736	0	4	13.72	2.08	0.71	2.92958	0.48	1.98	0.67	0.76	0.881579	1.07	0.72	1.48611	0.42	12
ALP_20531_04	ALP	J674	2.7	45	16.6667	51.41	2.48	20.7298	0	8	17.17	2.57	0.74	3.47297	0.41	2.29	0.68	0.59	1.15254	1.17	0.9	1.3	0.57	12
ALP_20531_05	ALP	J675	3.92	120	30.6122	64.68	0.81	79.8519	0	4	35.41	2.73	0.64	4.26562	0.44	2.32	0.65	0.79	0.822785	0.85	0.59	1.44068	0.33	10
ALP_20531_06	ALP	J676	3.55	140	39.4366	27.61	1.91	14.4555	0	4	18.98	2.29	0.62	3.69355	0.46	1.87	0.46	0.58	0.793103	0.95	0.57	1.66667	0.35	12
ALP_20542_01	ALP	S232	2.7	56	20.7407	19.54	0.73	26.7671	0	3	11.83	2.51	0.64	3.92188	0.41	1.92	0.48	0.65	0.738462	1.08	0.71	1.52113	0.68	NA
ALP_20542_02	ALP	S234	2.67	19	7.1161	17.84	1.05	16.9905	1	2	9.41	3.05	0.78	3.91026	0.6	2.38	0.78	0.62	1.25806	1.15	0.71	1.61972	0.51	15
ALP_20542_03	ALP	S235	3.3	35	10.6061	11.05	0.84	13.1548	0	3	3.07	2.92	0.68	4.29412	0.51	2.08	0.66	0.63	1.04762	0.79	0.43	1.83721	0.37	11
ALP_20542_04	ALP	S236	2.53	64	25.2964	13.24	1.22	10.8525	1	3	4.4	3	0.97	3.09278	0.51	2.37	0.6	0.64	0.9375	1.12	0.79	1.41772	0.47	11
ALP_20542_05	ALP	S237	2.68	38	14.1791	14.23	1.29	11.031	0	3	12.54	2.2	0.63	3.49206	0.39	2.09	0.45	0.4	1.125	0.99	0.72	1.375	0.53	14
ALP_20542_06	ALP	S239	3.56	33	9.26966	35.6	1.83	19.4536	0	4	14.07	3.18	0.72	4.41667	0.17	2.43	0.99	0.56	1.76786	1.13	0.85	1.32941	0.61	13
ALP_20561_01	ALP	A969	3.77	75	19.8939	34.25	2.26	15.1549	2	5	22.22	2.98	0.71	4.19718	0.49	2.13	0.77	0.73	1.05479	1.1	0.6	1.83333	0.44	11
ALP_20561_02	ALP	A977	4.48	85	18.9732	25.97	1.98	13.1162	1	4	11.36	2.66	0.69	3.85507	0.48	2.24	0.72	0.65	1.10769	1.36	0.73	1.86301	0.53	13
ALP_20561_03	ALP	A981	5.06	83	16.4032	22.36	1.4	15.9714	0	4	10.94	2.7	0.58	4.65517	0.4	2.28	0.48	0.54	0.888889	1.2	0.61	1.96721	0.41	12
ALP_20561_06	ALP	A994	3.7	69	18.6486	17.31	0.91	19.022	1	3	6.31	2.75	0.76	3.61842	0.49	2.55	0.72	0.75	0.96	1.12	0.52	2.15385	0.41	19
ALP_20591_01	ALP	J643	5.08	147	28.937	41.56	1.28	32.4688	2	8	17.58	2.38	0.58	4.10345	0.3	1.97	0.66	0.71	0.929577	1.05	0.61	1.72131	0.3	14
ALP_20591_02	ALP	J645	5.14	50	9.72763	17.47	1.48	11.8041	0	4	12.93	2.27	0.86	2.63953	0.58	2.07	0.43	0.48	0.895833	1.03	0.75	1.37333	0.36	14
ALP_20591_03	ALP	J646	3.32	100	30.1205	21.19	1.05	20.181	0	6	13.9	1.72	0.44	3.90909	0.38	1.69	0.51	0.63	0.809524	0.53	0.39	1.35897	0.26	12
ALP_20591_04	ALP	J650	3.79	64	16.8865	23.49	1.46	16.089	1	4	12.51	2.66	0.72	3.69444	0.41	2.19	0.6	0.53	1.13208	1.13	0.8	1.4125	0.52	16
ALP_20591_05	ALP	J651	4.08	81	19.8529	35.93	1.66	21.6446	2	4	9.22	2.81	0.6	4.68333	0.4	2.47	0.68	0.74	0.918919	1.27	0.78	1.62821	0.41	15
ALP_20591_06	ALP	J653	5.11	109	21.3307	25.37	1.57	16.1592	4	6	15.52	2.48	0.54	4.59259	0.42	2.18	0.48	0.5	0.96	1.15	0.76	1.51316	0.47	18
ALP_20611_01	ALP	A238	3.12	47	15.0641	18.89	1.51	12.5099	NA	NA	NA	2.69	0.69	3.89855	0.26	2.37	0.66	0.52	1.26923	NA	NA	NA	NA	15
ALP_20611_02	ALP	A241	3.22	76	23.6025	14.15	1.05	13.4762	3	2	8.9	2.56	0.82	3.12195	0.42	2.38	0.39	0.49	0.795918	1.19	0.77	1.54545	NA	17
ALP_20611_03	ALP	A235	2.99	56	18.7291	NA	NA	NA	NA	NA	NA	2.16	0.75	2.88	0.35	2.55	0.49	0.53	0.924528	0.67	0.55	1.21818	0.65	16
ALP_20611_04	ALP	A240	3.09	38	12.2977	NA	0.91	NA	3	2	5.03	2.01	0.6	3.35	0.36	2.01	0.49	0.57	0.859649	1.08	0.58	1.86207	0.3	16
ALP_20611_05	ALP	A242	3.53	122	34.5609	33.64	1.26	26.6984	3	4	18.99	2.96	0.74	4	0.32	2.6	1.01	0.56	1.80357	NA	NA	NA	NA	10
ALP_20611_06	ALP	A250	NA	NA	NA	22.28	1.14	19.5439	2	3	9.68	2.28	0.78	2.92308	0.39	2.41	0.32	0.59	0.542373	1.19	0.84	1.41667	0.54	10
ALP_20611_15	ALP	A246	3.85	69	17.9221	21.49	1.61	13.3478	0	4	6.87	2.22	0.73	3.0411	0.35	2.44	0.56	0.64	0.875	1.24	0.82	1.5122	0.57	15
ALP_20631_01	ALP	J620	2.23	32	14.3498	30.43	1.7	17.9	0	4	7.99	2.63	0.85	3.09412	0.52	2.6	0.81	0.67	1.20896	1.34	0.69	1.94203	0.41	12
ALP_20631_02	ALP	J625	3.8	78	20.5263	26.79	1.45	18.4759	3	3	15.42	2.39	0.72	3.31944	0.45	2.11	0.59	0.66	0.893939	1.22	0.82	1.4878	0.41	15
ALP_20631_03	ALP	J626	3.41	72	21.1144	15.22	0.93	16.3656	1	3	11.79	2.28	0.7	3.25714	0.58	2.36	0.6	0.6	1	1.25	0.83	1.50602	0.57	15
ALP_20631_04	ALP	J631	2.23	36	16.1435	11.61	0.58	20.0172	1	2	3.41	2.37	0.64	3.70312	0.34	2.5	0.73	0.52	1.40385	1.28	0.71	1.80282	0.44	11
ALP_20631_05	ALP	J634	2.92	52	17.8082	12.45	1.11	11.2162	1	1	2.1	2.25	0.66	3.40909	0.37	2.5	0.58	0.64	0.90625	1.3	0.72	1.80556	0.49	12
ALP_20631_06	ALP	J637	NA	NA	NA	30.21	1.44	20.9792	0	4	15.49	2.29	0.65	3.52308	0.38	2.15	0.57	0.59	0.966102	1.1	0.66	1.66667	0.47	12
ALP_20631_07	ALP	J614	1.77	55	31.0734	35.3	1.47	24.0136	2	2	21.64	2.25	0.8	2.8125	0.5	2.06	0.53	0.73	0.726027	0.48	0.29	1.65517	0.2	16
ALP_20693_01	ALP	A914	4.05	115	28.3951	41.1	2.75	14.9455	2	5	26.21	2.17	0.66	3.28788	0.37	2.08	0.55	0.51	1.07843	1.12	0.59	1.89831	0.46	18
ALP_20693_02	ALP	A916	4.19	72	17.1838	11.11	0.78	14.2436	1	4	13.68	2.27	0.62	3.66129	0.37	2.64	0.45	0.58	0.775862	1.26	0.79	1.59494	0.47	13
ALP_20693_03	ALP	A919	2.37	46	19.4093	19.62	1.42	13.8169	3	2	14.18	2.71	0.87	3.11494	0.5	2.56	0.6	0.54	1.11111	1.18	0.78	1.51282	0.5	13
ALP_20701_01	ALP	J657	4.41	156	35.3741	45.64	1.87	24.4064	1	6	22.17	1.98	0.53	3.73585	0.29	2.34	0.4	0.48	0.833333	1.09	0.74	1.47297	0.49	12
ALP_20701_02	ALP	J658	3.78	155	41.0053	57.73	2.7	21.3815	0	9	26.17	2.12	0.66	3.21212	0.39	1.9	0.59	0.62	0.951613	1.13	0.74	1.52703	0.43	11
ALP_20701_03	ALP	J659	3.77	114	30.2387	23.91	1.21	19.7603	0	5	18.76	2.13	0.69	3.08696	0.45	2.26	0.59	0.72	0.819444	1.1	0.79	1.39241	0.31	10
ALP_20701_04	ALP	J664	3.78	133	35.1852	24.9	1.21	20.5785	0	5	17.36	2.22	0.43	5.16279	0.38	2.24	0.51	0.53	0.962264	1	0.62	1.6129	0.44	10
ALP_20701_04	ALP	J664	3.78	133	35.1852	24.9	1.21	20.5785	0	5	17.36	2.15	0.64	3.35938	0.41	2.46	0.57	0.53	1.07547	NA	NA	NA	NA	12
ALP_20701_05	ALP	J666	4.04	110	27.2277	32.36	1.23	26.3089	0	4	24.22	2.77	0.54	5.12963	0.51	2.39	0.81	0.79	1.02532	0.98	0.75	1.30667	0.52	11
ALP_20701_06	ALP	J668	3.26	78	23.9264	24.43	1.37	17.8321	1	4	7.36	2.19	0.62	3.53226	0.42	2.18	0.66	0.49	1.34694	1.2	0.82	1.46341	0.67	10
ALP_20711_02	ALP	S253	2.82	42	14.8936	27.73	2.43	11.4115	0	4	15.86	2.89	0.88	3.28409	0.53	1.82	0.88	0.7	1.25714	NA	NA	NA	NA	11
ALP_20711_03	ALP	S260	3.66	36	9.83607	33.7	2.23	15.1121	0	4	17.81	2.47	0.52	4.75	0.38	2.06	0.77	0.55	1.4	NA	NA	NA	NA	10
ALP_20711_04	ALP	S262	2.96	35	11.8243	29.72	1.9	15.6421	0	3	5.78	0.86	0.8	1.075	0.7	2.43	0.45	0.56	0.803571	1.52	1.09	1.3945	0.31	12
ALP_20711_05	ALP	S266	3.92	66	16.8367	46.84	1.71	27.3918	0	9	38.5	2.67	0.7	3.81429	0.45	2.15	0.63	0.82	0.768293	0.71	0.28	2.53571	0.37	18
ALP_20711_06	ALP	S273	4.63	85	18.3585	31.09	1.76	17.6648	0	6	13.23	2.59	0.66	3.92424	0.52	1.56	0.62	0.54	1.14815	0.9	0.7	1.28571	0.46	11
ALP_20841_01	ALP	A317	3.55	38	10.7042	22.36	1.88	11.8936	1	4	12.38	2.31	0.72	3.20833	0.48	2.49	0.59	0.55	1.07273	1.25	0.71	1.76056	0.44	12
ALP_20841_02	ALP	A318	3.94	78	19.797	42.35	1.83	23.1421	3	4	17.17	2.74	0.74	3.7027	0.34	2.38	0.87	0.57	1.52632	1.33	0.79	1.68354	0.65	12
ALP_20841_03	ALP	A319	2.99	38	12.709	6.31	0.69	9.14493	1	2	3.69	2.65	0.68	3.89706	0.36	2.44	0.57	0.6	0.95	1.12	0.79	NA	0.38	21
ALP_20841_04	ALP	A334	4.12	72	17.4757	36.42	2.41	15.112	0	5	16.68	2.7	0.73	3.69863	0.43	2.46	0.74	0.51	1.45098	NA	NA	NA	NA	12
ALP_20841_05	ALP	A335	3.64	95	26.0989	37.14	1.71	21.7193	2	2	19.92	2.4	0.6	4	0.34	2.1	0.4	0.46	0.869565	1.13	0.72	1.56944	0.5	17
ALP_20841_06	ALP	A337	2.41	92	38.1743	23.74	1.65	14.3879	5	2	6.99	2.89	0.69	4.18841	0.33	2.55	0.57	0.57	1	1.18	0.67	1.76119	0.58	16
ALP_20872_01	ALP	F465	3.73	31	8.31099	NA	1.88	NA	2	3	8.64	2.31	0.66	3.5	0.39	2.63	0.46	0.58	0.793103	NA	NA	NA	NA	15
ALP_20872_02	ALP	F475	3.4	99	29.1176	23.14	1.18	19.6102	3	3	11.37	2.4	0.62	3.87097	0.43	2.64	0.5	0.79	0.632911	1.2	0.88	1.36364	0.61	12
ALP_20922_02	ALP	B478	5.01	95	18.9621	18.97	1.73	10.9653	2	3	6.29	2.19	0.64	3.42188	0.44	2.21	0.47	0.54	0.87037	1.2	0.44	2.72727	0.36	11
ALP_20922_03	ALP	B481	4	72	18	34.54	2.04	16.9314	1	5	16.58	2.79	0.8	3.4875	0.62	2.62	0.66	0.71	0.929577	1.25	0.68	1.83824	0.42	11
ALP_20922_04	ALP	B483	3.72	57	15.3226	29.61	2.34	12.6538	1	4	10.04	2.84	0.79	3.59494	0.46	2.6	0.87	0.6	1.45	1.29	0.64	2.01562	0.42	15
ALP_20922_05	ALP	B485	4.89	102	20.8589	50.11	2.26	22.1726	0	3	18.6	2.38	0.74	3.21622	0.55	2.01	0.53	0.47	1.12766	1.13	0.47	2.40426	0.41	15
ALP_20922_06	ALP	B486	3.01	58	19.2691	69.74	2.44	28.582	0	4	24.63	2.73	0.76	3.59211	0.39	2.36	0.49	0.49	1	1.17	0.48	2.4375	0.48	12
ALP_21012_01	ALP	A346	3.83	84	21.9321	28.65	1.32	21.7045	0	3	7.29	2.54	0.64	3.96875	0.33	2.38	0.73	0.45	1.62222	1.11	0.8	1.3875	0.42	13
ALP_21012_02	ALP	A353	3.54	71	20.0565	17.04	2.01	8.47761	1	2	7.05	2.43	0.71	3.42254	0.36	2.49	0.41	0.41	1	0.89	0.46	1.93478	0.33	11
ALP_21012_03	ALP	A355	4.06	76	18.7192	61.38	2.7	22.7333	2	4	20.87	2.52	0.68	3.70588	0.36	2.47	0.62	0.7	0.885714	1.21	0.68	1.77941	0.54	11
ALP_21012_04	ALP	A367	4.15	111	26.747	50.46	2.59	19.4826	1	4	11.37	3.38	0.94	3.59574	0.5	2.7	0.92	0.71	1.29577	NA	NA	NA	NA	15
ALP_21012_05	ALP	A377	3.65	67	18.3562	53.19	3.73	14.2601	3	5	24.81	3.12	0.89	3.50562	0.56	2.2	0.76	0.58	1.31034	1.11	0.6	1.85	0.35	11
ALP_21012_06	ALP	A378	4.16	76	18.2692	28.97	1.78	16.2753	0	4	8.03	2.06	0.73	2.82192	0.39	2.18	0.44	0.57	0.77193	1.24	0.51	2.43137	0.5	13
ALP_21021_01	ALP	F202	3.2	50	15.625	9.74	1.08	9.01852	2	1	3.38	2.11	0.66	3.19697	0.33	1.84	0.41	0.42	0.97619	1.18	0.83	1.42169	0.45	14
ALP_21021_02	ALP	F205	2.7	49	18.1481	42.55	1.93	22.0466	2	3	28.49	2.85	0.89	3.20225	0.45	2.43	0.94	0.38	2.47368	NA	NA	NA	NA	14
ALP_21021_03	ALP	F206	3.08	38	12.3377	13.94	1.09	12.789	1	1	6.67	2.89	0.74	3.90541	0.35	2.29	0.61	0.57	1.07018	NA	NA	NA	NA	14
ALP_21021_04	ALP	F207	3.14	54	17.1975	18.9	1.45	13.0345	2	3	7.44	2.5	0.76	3.28947	0.4	2.06	0.6	0.54	1.11111	1.15	0.67	1.71642	0.46	18
ALP_21021_05	ALP	F208	2.41	42	17.4274	34.15	1.4	24.3929	1	4	16.18	2.34	0.7	3.34286	0.44	2.89	0.46	0.5	0.92	NA	NA	NA	NA	17
ALP_21021_06	ALP	F215	4.14	77	18.599	18.05	2.1	8.59524	1	6	12.52	2.3	0.84	2.7381	0.53	2.34	0.77	0.61	1.2623	1.2	0.74	1.62162	0.47	17
ALP_21041_01	ALP	F141	3.45	41	11.8841	15	1.55	9.67742	0	3	8.33	2.51	0.73	3.43836	0.44	2.47	0.78	0.55	1.41818	1.2	0.87	1.37931	0.46	17
ALP_21041_02	ALP	F148	2.06	67	32.5243	19.54	1.76	11.1023	1	5	7.77	2.73	0.74	3.68919	0.44	2.48	0.62	0.58	1.06897	1.3	0.8	1.625	0.45	16
ALP_21041_03	ALP	F152	2.58	104	40.3101	15.62	0.81	19.284	3	2	10.5	2.08	0.71	2.92958	0.44	2.21	0.54	0.48	1.125	1.1	0.61	1.80328	0.33	13
ALP_21041_04	ALP	F153	2.8	49	17.5	NA	NA	NA	NA	NA	NA	2.01	0.61	3.29508	0.44	2.07	0.48	0.57	0.842105	1.14	0.63	1.80952	0.42	10
ALP_21041_05	ALP	F155	2.35	43	18.2979	19.9	1.17	17.0085	1	3	17.59	2.06	0.56	3.67857	0.39	1.97	0.51	0.54	0.944444	1.14	0.68	1.67647	0.37	21
ALP_21041_06	ALP	F159	3.09	36	11.6505	10.19	1.03	9.8932	1	3	6.02	2.28	0.75	3.04	0.39	2.51	0.52	0.48	1.08333	1.34	0.7	1.91429	0.47	17
ALP_21102_01	ALP	F038	3.93	49	12.4682	35.64	2.43	14.6667	3	4	19.69	2.9	0.77	3.76623	0.29	2.63	0.86	0.7	1.22857	1.19	0.48	2.47917	0.58	14
ALP_21102_02	ALP	F040	2.47	52	21.0526	17.48	1.73	10.104	0	4	10.17	2.5	0.73	3.42466	0.37	2.58	0.72	0.61	1.18033	1.35	0.57	2.36842	0.64	11
ALP_21102_03	ALP	F045	4.25	58	13.6471	31.81	2.11	15.0758	3	5	26.33	2.75	0.72	3.81944	0.61	2.12	0.97	0.58	1.67241	1.07	0.43	2.48837	0.45	12
ALP_21102_04	ALP	F046	3.3	67	20.303	25.41	1.59	15.9811	2	3	16.47	2.38	0.59	4.0339	0.25	2.31	0.59	0.6	0.983333	1	0.49	2.04082	0.4	10
ALP_21102_05	ALP	F047	3.07	103	33.5505	27.26	1.3	20.9692	0	4	15.44	2.45	0.71	3.4507	0.45	2.41	0.49	0.59	0.830508	1.12	0.63	1.77778	0.49	12
ALP_21102_06	ALP	F064	3.2	63	19.6875	22.61	1.63	13.8712	1	4	10.55	2.49	0.76	3.27632	0.38	2.22	0.64	0.51	1.2549	1.16	0.58	2	0.38	14
ALP_21132_01	ALP	F200	2.99	65	21.7391	24.91	2.43	10.251	3	3	16.06	2.95	0.87	3.3908	0.53	2.34	1.11	0.64	1.73438	NA	NA	NA	NA	2
ALP_21152_01	ALP	SP444	2.63	64	24.3346	16.09	1.02	15.7745	1	2	4.73	2.41	0.74	3.25676	0.56	2.71	0.64	0.56	1.14286	1.18	0.83	1.42169	0.55	12
ALP_21152_02	ALP	SP446	2.69	57	21.1896	17.26	0.41	42.0976	1	3	4.79	2.31	0.6	3.85	0.45	2.36	0.71	0.53	1.33962	1.11	0.74	1.5	0.56	12
ALP_21152_03	ALP	SP447	2.17	26	11.9816	19.02	1.14	16.6842	1	2	5.89	2.56	0.73	3.50685	0.34	2.64	0.76	0.55	1.38182	1.28	0.81	1.58025	0.45	14
ALP_21152_04	ALP	SP450	3.81	56	14.6982	21.94	1.04	21.0962	1	3	11.94	2.29	0.53	4.32075	0.45	2.44	0.53	0.73	0.726027	0.88	0.5	1.76	0.44	10
ALP_21152_05	ALP	SP453	2.45	30	12.2449	48.66	2.44	19.9426	2	2	34.09	2.48	0.73	3.39726	0.54	2.37	0.44	0.36	1.22222	1.06	0.75	1.41333	0.41	9
ALP_21152_06	ALP	SP443	3.1	32	10.3226	12.85	0.94	13.6702	1	2	4.01	2.65	0.86	3.0814	0.62	2.46	0.75	0.74	1.01351	1.26	0.78	1.61538	0.55	13
ALP_21201_01	ALP	SP460	3.84	86	22.3958	39.66	1.91	20.7644	4	3	18.43	2.5	0.63	3.96825	0.45	2.23	0.48	0.52	0.923077	0.76	0.44	1.72727	0.31	14
ALP_21201_02	ALP	SP462	3.37	81	24.0356	13.57	0.78	17.3974	1	2	5.48	2.93	1.05	2.79048	0.67	1.97	0.69	0.57	1.21053	0.93	0.58	1.60345	0.38	13
ALP_21222_01	ALP	F097	2.13	51	23.9437	21.28	0.73	29.1507	2	3	5.66	2.57	0.76	3.38158	0.37	2.06	0.63	0.58	1.08621	1.19	0.78	1.52564	0.47	13
ALP_21222_03	ALP	F100	2.09	30	14.3541	35.74	1.35	26.4741	2	2	13.33	2.47	0.63	3.92063	0.39	2.35	0.7	0.65	1.07692	1.07	0.65	1.64615	0.47	11
ALP_21222_04	ALP	F101	2.43	44	18.107	22.26	0.95	23.4316	0	3	11.96	2.23	0.7	3.18571	0.45	2.49	0.59	0.61	0.967213	1.26	0.8	1.575	0.6	11
ALP_21222_05	ALP	F108	2.76	54	19.5652	33.27	0.82	40.5732	0	2	7.2	2.1	0.54	3.88889	0.3	2.46	0.63	0.58	1.08621	1.12	0.65	1.72308	0.55	15
ALP_21301_02	ALP	F072	2.77	62	22.3827	22.99	1.21	19	1	3	5.32	2.63	0.7	3.75714	0.39	2.11	0.64	0.79	0.810127	1.14	0.46	2.47826	0.32	14
ALP_21301_04	ALP	F087	NA	NA	NA	23.23	1.79	12.9777	2	4	16.36	2.31	0.67	3.44776	0.49	2.43	0.54	0.64	0.84375	1.09	0.7	1.55714	0.48	13
ALP_21301_05	ALP	F088	3.42	63	18.4211	28.27	2.62	10.7901	4	4	19.22	2.49	0.81	3.07407	0.48	2.49	0.5	0.73	0.684932	1.23	0.81	1.51852	0.47	18
ALP_21301_06	ALP	F091	1.97	42	21.3198	11.91	0.91	13.0879	1	3	7.57	2.71	0.83	3.26506	0.52	2.38	0.67	0.54	1.24074	1.19	0.73	1.63014	0.43	14
ALP_21301_20	ALP	F085	4.11	54	13.1387	26.71	1.76	15.1761	2	3	13.6	2.56	0.73	3.50685	0.5	2.47	0.71	0.56	1.26786	1.3	0.79	1.64557	0.52	13
ALP_21323_01	ALP	F240	2.95	47	15.9322	30.41	1.58	19.2468	1	3	8.62	2.45	0.68	3.60294	0.38	2.32	0.71	0.43	1.65116	NA	NA	NA	NA	11
ALP_21323_02	ALP	F242	3.93	43	10.9415	21.67	1.36	15.9338	1	3	4.2	2.37	0.78	3.03846	0.48	2.32	0.63	0.48	1.3125	NA	NA	NA	NA	16
ALP_21323_03	ALP	F244	3.4	24	7.05882	12.46	0.9	13.8444	3	2	5.51	2.01	0.62	3.24194	0.28	1.97	0.46	0.6	0.766667	0.88	0.59	1.49153	0.34	13
ALP_21323_04	ALP	F245	4.28	41	9.57944	14.2	1.62	8.76543	1	3	6.22	2.93	0.79	3.70886	0.46	2.37	1.14	0.63	1.80952	1.07	0.68	1.57353	0.48	12
ALP_21341_01	ALP	A880	2.2	33	15	17.05	1.28	13.3203	0	5	11.68	2.76	0.76	3.63158	0.39	2.43	0.57	0.71	0.802817	1.23	0.61	2.01639	0.46	13
ALP_21341_02	ALP	A881	3.36	62	18.4524	25.78	1.63	15.816	2	3	7.73	2.41	0.71	3.39437	0.48	2.56	0.86	0.49	1.7551	1.25	0.8	1.5625	0.44	12
ALP_21341_03	ALP	A883	2.32	53	22.8448	18.36	1.03	17.8252	2	3	7.68	2.29	0.62	3.69355	0.32	2.63	0.6	0.52	1.15385	1.25	0.76	1.64474	0.65	14
ALP_21341_04	ALP	A885	3.49	78	22.3496	33.3	1.3	25.6154	1	2	11.1	2.52	0.73	3.45205	0.39	2.32	0.82	0.68	1.20588	1.37	0.71	1.92958	0.38	14
ALP_21341_05	ALP	A893	4.09	58	14.1809	34.87	2.2	15.85	2	2	14.75	2.77	0.85	3.25882	0.49	2.63	0.91	0.62	1.46774	1.27	0.51	2.4902	0.45	13
ALP_21341_06	ALP	A894	3.02	26	8.60927	57.55	1.98	29.0657	1	4	28.74	2.73	0.68	4.01471	0.39	2.13	0.72	0.64	1.125	1.13	0.5	2.26	0.43	13
ALP_21401_01	ALP	F313	2.44	35	14.3443	22.02	1.59	13.8491	0	5	17.37	1.94	0.51	3.80392	0.32	2.1	0.57	0.64	0.890625	1.15	0.68	1.69118	0.51	16
ALP_21401_02	ALP	F315	2.16	56	25.9259	47.36	2.23	21.2377	1	4	11.45	2.49	0.6	4.15	0.41	2.3	0.62	0.65	0.953846	1.41	0.74	1.90541	0.62	16
ALP_21401_03	ALP	F333	3.36	93	27.6786	18.53	1.1	16.8455	3	2	7.73	2.3	0.6	3.83333	0.28	2.13	0.49	0.51	0.960784	1.15	0.83	1.38554	0.46	12
ALP_21401_06	ALP	F339	3.44	71	20.6395	15.14	0.81	18.6914	1	2	6.96	2.92	0.71	4.11268	0.29	2.39	0.74	0.62	1.19355	1.26	0.77	1.63636	0.4	11
ALP_21421_05	xALPxMUL	S193	3.14	74	23.5669	38.1	2.03	18.7685	2	3	7.49	2.71	0.74	3.66216	0.3	2.15	0.88	0.8	1.1	1.17	0.72	1.625	0.5	12
ALP_21421_06	xALPxMUL	S196	3.89	88	22.6221	27.7	1.52	18.2237	0	6	12.81	2.27	0.57	3.98246	0.43	2.43	0.59	0.56	1.05357	0.52	0.32	1.625	0.26	10
ALP_21481_01	ALP	F277	2.46	88	35.7724	41.07	1.51	27.1987	4	4	20.78	2.2	0.72	3.05556	0.45	2.37	0.55	0.54	1.01852	1.19	0.82	1.45122	0.64	16
ALP_21481_02	ALP	F281	3.49	96	27.5072	26.67	1.7	15.6882	2	4	15.44	2.57	0.83	3.09639	0.37	2.39	0.63	0.58	1.08621	1.15	0.78	1.47436	0.47	13
ALP_21481_03	ALP	F287	2.57	40	15.5642	24.29	1.26	19.2778	3	3	17.4	2.78	0.8	3.475	0.47	2.3	0.64	0.53	1.20755	1.31	0.7	1.87143	0.71	13
ALP_21481_04	ALP	F288	2.6	35	13.4615	10.25	1.55	6.6129	3	2	3.97	2.4	0.87	2.75862	0.44	2.42	0.9	0.46	1.95652	NA	NA	NA	NA	12
ALP_21481_05	ALP	F292	2.51	65	25.8964	28.74	1.56	18.4231	2	4	15.25	2.71	0.76	3.56579	0.37	2.11	0.67	0.58	1.15517	1.15	0.59	1.94915	0.48	10
ALP_21481_06	ALP	F294	3.93	56	14.2494	25.51	1.48	17.2365	1	3	14.88	2.25	0.59	3.81356	0.41	2.23	0.62	0.66	0.939394	1.25	0.79	1.58228	0.41	17
ALP_21491_06	ALP	S147	2.41	59	24.4813	26.88	1.25	21.504	0	5	14.39	3.52	0.85	4.14118	0.6	1.9	0.85	0.71	1.19718	1.19	0.78	1.52564	0.38	12
ALP_21502_01	ALP	F304	3.99	76	19.0476	34.9	1.78	19.6067	0	2	19.59	2.36	0.56	4.21429	0.39	1.99	0.54	0.58	0.931034	1.2	0.5	2.4	0.4	16
ALP_21562_03	ALP	S160	2.94	80	27.2109	63.33	2.12	29.8726	0	8	46.34	3.06	0.63	4.85714	0.55	2.63	1.13	0.93	1.21505	1.15	0.74	1.55405	0.44	9
ALP_21562_06	ALP	S182	3.38	52	15.3846	25.73	0.91	28.2747	0	4	9.29	3.12	0.8	3.9	0.58	2.25	0.42	0.53	0.792453	0.97	0.68	1.42647	0.41	10
ALP_21701_01	ALP	S003	4.15	114	27.4699	26.7	1.16	23.0172	0	4	15.63	2.64	0.71	3.71831	0.54	2.48	0.62	0.48	1.29167	1.15	0.76	1.51316	0.51	17
ALP_21701_03	ALP	S044	2.46	41	16.6667	23.07	1.21	19.0661	0	3	13	2.02	0.72	2.80556	0.41	2.06	0.64	0.53	1.20755	0.87	0.72	1.20833	0.38	11
ALP_21701_04	ALP	S046	2.4	66	27.5	21.83	1.08	20.213	0	3	6.65	3.22	0.74	4.35135	0.45	1.46	0.74	0.57	1.29825	1.85	1.22	1.51639	0.45	15
ALP_21701_05	ALP	S047	3.05	56	18.3607	30.21	1.91	15.8168	2	3	8.45	2.5	0.85	2.94118	0.55	2.1	0.89	0.69	1.28986	1.14	0.79	1.44304	0.56	8
ALP_21701_06	ALP	S048	2.59	34	13.1274	12.58	1.17	10.7521	0	3	4.57	2.82	0.7	4.02857	0.57	2.29	0.56	0.57	0.982456	0.9	0.7	1.28571	0.44	15
ALP_21701_07	ALP	S049	3.99	93	23.3083	26.46	1.73	15.2948	0	4	11.13	2.23	0.83	2.68675	0.54	2.44	0.68	0.42	1.61905	1.23	0.74	1.66216	0.44	16
EXS_20222_01	EXS	J524	4.62	63	13.6364	26.5	1.09	24.3119	0	5	11.59	1.94	0.57	3.40351	0.29	1.99	0.46	0.54	0.851852	1.08	0.6	1.8	0.4	14
EXS_20231_01	EXS	J475	4.73	119	25.1586	39.04	0.59	66.1695	1	3	12.11	2.14	0.55	3.89091	0.34	2.16	0.39	0.47	0.829787	1.05	0.72	1.45833	0.36	17
EXS_20231_09	EXS	J485	2.93	77	26.2799	NA	NA	NA	0	3	25.64	2.22	0.64	3.46875	0.36	2.41	0.62	0.7	0.885714	NA	NA	NA	NA	15
EXS_20331_01	EXS	J465	2.64	NA	NA	19.24	0.58	33.1724	1	3	9	1.96	0.43	4.55814	0.29	1.96	0.29	0.42	0.690476	0.98	0.64	1.53125	0.34	14
EXS_20331_02	EXS	J469	3.86	108	27.9793	38.55	1.05	36.7143	1	7	19.18	2.5	0.65	3.84615	0.38	2.03	0.56	0.77	0.727273	1.04	0.72	1.44444	0.36	16
EXS_20363_01	EXS	A065	3.6	53	14.7222	23.94	1.27	18.8504	0	3	15.83	2.17	0.63	3.44444	0.39	2.3	0.54	0.54	1	1.18	0.75	1.57333	0.41	14
EXS_20363_02	EXS	A066	3.9	59	15.1282	41.26	1.15	35.8783	0	5	24.96	2.28	0.6	3.8	0.38	1.87	0.51	0.56	0.910714	0.97	0.52	1.86538	0.44	14
EXS_20372_01	EXS	J503	4.71	78	16.5605	30.62	1.93	15.8653	2	6	36.3	2.27	0.67	3.38806	0.42	2.37	0.7	0.76	0.921053	1.14	0.66	1.72727	0.5	18
EXS_20372_07	EXS	J509	4.15	77	18.5542	56.37	1.6	35.2313	1	6	22.65	2.35	0.63	3.73016	0.36	2.46	0.76	0.63	1.20635	1.18	0.76	1.55263	0.47	16
EXS_20372_08	EXS	J513	3.81	65	17.0604	39.68	0.77	51.5325	1	4	20.15	2.77	0.61	4.54098	0.31	2.62	0.87	0.62	1.40323	1.22	0.74	1.64865	0.49	13
EXS_20401_01	EXS	A197	NA	NA	NA	12.04	0.88	13.6818	0	2	3.16	2.27	0.66	3.43939	0.38	2.22	0.44	0.56	0.785714	1.19	0.76	1.56579	0.35	15
EXS_20401_02	EXS	A202	3.79	120	31.6623	24.57	1.31	18.7557	1	4	16.3	2.49	0.73	3.41096	0.38	2.26	0.62	0.72	0.861111	1.01	0.79	1.27848	0.33	16
EXS_20401_03	EXS	A206	2.39	38	15.8996	7.83	0.89	8.79775	0	3	5.46	1.96	0.53	3.69811	0.4	1.91	0.27	0.6	0.45	1.04	0.69	1.50725	0.38	15
EXS_20401_04	EXS	A213	3.58	62	17.3184	33.49	2.14	15.6495	0	5	27.12	2.19	0.64	3.42188	0.33	2.04	0.49	0.68	0.720588	0.94	0.55	1.70909	0.37	17
EXS_20442_02	EXS	J612	3.64	36	9.89011	14.14	1.3	10.8769	0	3	5.55	2.16	0.58	3.72414	0.25	2.24	0.59	0.63	0.936508	NA	NA	NA	NA	16
EXS_20511_01	EXS	A001	3.92	69	17.602	16.17	0.89	18.1685	1	3	9.98	1.99	0.63	3.15873	0.44	2.05	0.53	0.68	0.779412	1.24	0.85	1.45882	0.37	20
EXS_20511_02	EXS	A002	4.18	81	19.378	28.65	1.85	15.4865	1	4	10.29	2.59	0.54	4.7963	0.23	NA	0.62	0.31	2	NA	NA	NA	NA	15
EXS_20543_01	EXS	S238	3.18	39	12.2642	19.26	1.47	13.102	1	3	3.38	2.07	0.65	3.18462	0.32	1.45	0.46	0.38	1.21053	0.66	0.53	1.24528	0.33	10
EXS_20562_01	EXS	A998	3.35	64	19.1045	17.4	0.55	31.6364	0	4	13.24	2.08	0.56	3.71429	0.28	2.08	0.5	0.71	0.704225	1.14	0.79	1.44304	0.38	15
EXS_20562_02	EXS	A974	2.72	75	27.5735	10.56	0.84	12.5714	0	4	6.69	2.13	0.67	3.1791	0.36	2.22	0.52	0.68	0.764706	1.12	0.72	1.55556	0.6	19
EXS_20571_01	EXS	A928	3.69	43	11.6531	21.77	1.27	17.1417	1	4	11.53	2.33	0.58	4.01724	0.34	2.19	0.68	0.88	0.772727	1.2	0.698	1.7192	0.39	14
EXS_20571_02	EXS	A931	3.82	89	23.2984	NA	NA	NA	2	1	4.5	1.78	0.51	3.4902	0.33	1.9	0.49	0.63	0.777778	1.05	0.45	2.33333	0.29	15
EXS_20571_21	EXS	A940	4.05	86	21.2346	21.22	0.98	21.6531	2	2	7.16	2.04	0.48	4.25	0.25	1.32	0.42	0.57	0.736842	NA	NA	NA	NA	14
EXS_20571_22	EXS	A945	3.91	86	21.9949	42.52	1.91	22.2618	3	5	17.8	2.04	0.68	3	0.35	2	0.48	0.63	0.761905	1.09	0.65	1.67692	0.36	15
EXS_20682_01	EXS	P733	3.89	69	17.7378	47.31	1.51	31.3311	1	5	16.72	2.76	0.66	4.18182	0.38	2.13	0.57	0.5	1.14	NA	NA	NA	NA	15
EXS_20682_02	EXS	P734	3.75	85	22.6667	23.99	1.22	19.6639	4	3	12.49	2.03	0.55	3.69091	0.28	1.91	0.37	0.69	0.536232	NA	NA	NA	NA	11
EXS_20682_03	EXS	P736	3.44	67	19.4767	16.85	1.05	16.0476	2	3	7.71	2.34	0.75	3.12	0.37	2.02	0.51	0.58	0.87931	NA	NA	NA	NA	16
EXS_20682_04	EXS	P739	3.54	63	17.7966	18.3	1.05	17.4286	0	3	8.66	2.39	0.73	3.27397	0.4	2.27	0.49	0.61	0.803279	NA	NA	NA	NA	15
EXS_20691_01	EXS	A899	2.57	62	24.1245	28.67	1.74	16.477	2	3	18.82	2.72	0.74	3.67568	0.43	2.3	0.74	0.68	1.08824	1.07	0.78	1.37179	0.61	17
EXS_20691_02	EXS	A913	4.33	134	30.9469	25.48	1.41	18.0709	2	3	10.71	2.19	0.65	3.36923	0.34	2	0.54	0.63	0.857143	0.99	0.6	1.65	0.37	11
EXS_20712_04	EXS	S274	4.35	86	19.7701	34.29	1.82	18.8407	0	6	20.09	2.46	0.81	3.03704	0.44	2.07	0.79	0.52	1.51923	1.09	0.77	1.41558	0.48	9
EXS_20731_01	EXS	A954	4.33	80	18.4758	24.64	1.47	16.7619	1	4	11.71	2.51	0.63	3.98413	0.3	1.25	0.57	0.59	0.966102	NA	NA	NA	NA	15
EXS_20731_02	EXS	A963	3.45	72	20.8696	31.52	1.6	19.7	3	2	10.95	2.41	0.61	3.95082	0.28	1.94	0.64	0.63	1.01587	0.94	0.61	1.54098	0.47	15
EXS_20871_02	EXS	F472	4.24	68	16.0377	33.2	1.58	21.0127	0	5	16.66	2.22	0.71	3.12676	0.45	2.31	0.69	0.61	1.13115	0.44	0.32	1.375	0.31	15
EXS_20941_01	EXS	B457	3.89	49	12.5964	26.35	1.74	15.1437	0	5	16.54	2.2	0.56	3.92857	0.37	2.13	0.42	0.49	0.857143	1.09	0.8	1.3625	0.43	16
EXS_20941_02	EXS	B461	3.3	105	31.8182	25.16	1.3	19.3538	1	4	11.59	1.96	0.51	3.84314	0.24	1.91	0.43	0.64	0.671875	1.04	0.68	1.52941	0.38	15
EXS_20941_04	EXS	B467	3.22	69	21.4286	36.06	1.6	22.5375	0	6	30.52	1.77	0.57	3.10526	0.34	2.17	0.42	0.59	0.711864	1.06	0.65	1.63077	0.4	13
EXS_20991_01	EXS	F133	4.8	65	13.5417	42.97	1.72	24.9826	2	3	14.08	2.28	0.62	3.67742	0.4	2.24	0.63	0.6	1.05	1.06	0.61	1.7377	0.39	15
EXS_20991_02	EXS	F138	3.24	79	24.3827	25.96	1.17	22.188	1	4	13.29	1.93	0.59	3.27119	0.29	2.1	0.47	0.51	0.921569	0.93	0.51	1.82353	0.42	13
EXS_21043_01	EXS	F146	2.63	45	17.1103	21.49	1.27	16.9213	0	3	13.25	2.81	0.79	3.55696	0.46	2.36	0.74	0.61	1.21311	1.19	0.74	1.60811	0.42	16
EXS_21043_02	EXS	F151	4.04	42	10.396	21.12	1.13	18.6903	2	4	12.69	2.9	0.67	4.32836	0.43	2.44	0.82	0.57	1.4386	1.08	0.63	1.71429	0.43	12
EXS_21101_04	EXS	F065	3.18	94	29.5597	41.55	1.18	35.2119	3	3	17.23	2.23	0.66	3.37879	0.35	2.08	0.55	0.47	1.17021	1.19	0.56	2.125	0.49	11
EXS_21131_01	EXS	F185	NA	NA	NA	19.22	0.45	42.7111	0	4	12.45	1.92	0.58	3.31034	0.34	1.91	0.49	0.55	0.890909	1.03	0.55	1.87273	0.36	16
EXS_21131_02	EXS	F188	3.54	57	16.1017	20.46	1.61	12.7081	1	3	15.4	2.21	0.69	3.2029	0.37	2.26	0.7	0.64	1.09375	1.22	0.81	1.50617	0.51	13
EXS_21153_01	EXS	SP448	3.1	59	19.0323	19.14	0.92	20.8043	4	1	8.55	2	0.65	3.07692	0.3	2.02	0.45	0.67	0.671642	1.1	0.72	1.52778	0.49	12
EXS_21153_02	EXS	SP451	3.82	42	10.9948	21.38	1.24	17.2419	2	4	13.21	2.27	0.74	3.06757	0.36	2.29	0.8	0.62	1.29032	1.09	0.66	1.65152	0.32	15
EXS_21221_02	EXS	F106	2.6	32	12.3077	11.64	1.02	11.4118	1	1	2.95	2.21	0.7	3.15714	0.41	2.25	0.8	0.47	1.70213	1.15	0.75	1.53333	0.36	15
EXS_21221_03	EXS	F107	3.01	51	16.9435	17.05	1.19	14.3277	0	3	8.79	2.72	0.79	3.44304	0.48	2.22	0.74	0.65	1.13846	1.2	0.71	1.69014	0.53	14
EXS_21321_01	EXS	F237	4.09	116	28.3619	43.93	2.32	18.9353	2	7	21.9	2.74	0.61	4.4918	0.35	2.34	1.06	0.56	1.89286	1.24	0.77	1.61039	0.46	16
EXS_21361_01	EXS	F252	3.63	119	32.7824	20.76	1.1	18.8727	2	2	6.84	1.72	0.52	3.30769	0.33	2	0.28	0.57	0.491228	1.03	0.68	1.51471	0.31	13
EXS_21361_02	EXS	F257	4.21	110	26.1283	26.02	0.45	57.8222	3	2	9.16	2.45	0.65	3.76923	0.38	2.24	0.55	0.74	0.743243	1.1	0.7	1.57143	0.35	14
EXS_21452_01	EXS	A869	3.73	37	9.91957	32.64	1.79	18.2346	0	4	22.53	2.54	0.7	3.62857	0.33	2.24	0.74	0.63	1.1746	1.07	0.65	1.64615	0.51	18
EXS_21452_02	EXS	A878	3.81	95	24.9344	51.62	2.42	21.3306	0	7	25.08	2.65	0.8	3.3125	0.45	2.32	0.98	0.53	1.84906	1.13	0.72	1.56944	0.44	14
EXS_21471_01	EXS	F263	4.12	56	13.5922	66.37	2.21	30.0317	0	8	42.29	2.39	0.61	3.91803	0.32	1.97	0.5	0.5	1	0.62	0.37	1.67568	0.32	16
EXS_21471_02	EXS	F270	2.5	89	35.6	38.18	1.62	23.5679	1	6	18.08	2.03	0.56	3.625	0.29	2.18	0.42	0.53	0.792453	1.17	0.81	1.44444	0.44	3
EXS_21494_01	EXS	S128	3.71	61	16.442	42.11	1.95	21.5949	2	6	21.78	2.65	0.64	4.14062	0.31	2.26	0.86	0.72	1.19444	1.13	0.76	1.48684	0.39	18
EXS_21501_01	EXS	F305	4.23	75	17.7305	34.05	0.67	50.8209	1	3	15.9	2.62	0.7	3.74286	0.37	2.1	0.68	0.65	1.04615	1.03	0.7	1.47143	0.31	14
EXS_21501_02	EXS	F306	3.14	37	11.7834	24.27	1.48	16.3986	1	3	9.96	2.5	0.63	3.96825	0.35	2.09	0.64	0.63	1.01587	NA	NA	NA	NA	18
EXS_21563_01	EXS	S163	3.47	49	14.121	42.32	1.89	22.3915	1	4	17.62	2.4	0.7	3.42857	0.37	2.35	0.62	0.69	0.898551	1.09	0.72	1.51389	0.49	13
EXS_21563_02	EXS	S170	3.35	50	14.9254	17.69	1.64	10.7866	1	3	5.47	2.39	0.66	3.62121	0.36	2.27	0.58	0.59	0.983051	1.2	0.51	2.35294	0.43	13
EXS_21572_02	EXS	V489	3.64	52	14.2857	26.81	1.24	21.621	1	4	15.77	2.45	0.66	3.71212	0.36	2	0.67	0.55	1.21818	NA	NA	NA	NA	13
EXS_21572_03	EXS	V490	2.96	39	13.1757	44.25	2.09	21.1722	0	6	28.85	2.02	0.53	3.81132	0.32	2.02	0.4	0.51	0.784314	NA	NA	NA	NA	18
EXS_21572_04	EXS	V492	3.02	74	24.5033	30.22	1.39	21.741	4	3	16	1.74	0.67	2.59701	0.42	2.37	0.7	0.76	0.921053	1.14	0.66	1.72727	0.5	15
EXS_21621_01	EXS	B574	3.84	55	14.3229	23.53	1.65	14.2606	0	5	21.4	2.22	0.71	3.12676	0.35	2.32	0.64	0.63	1.01587	0.93	0.72	1.29167	0.36	20
EXS_21621_02	EXS	B581	3.81	66	17.3228	23.95	1.18	20.2966	3	2	4.18	2.12	0.61	3.47541	0.26	2.26	0.29	0.37	0.783784	1.08	0.69	1.56522	0.3	17
EXS_21641_02	EXS	A468	3.05	66	21.6393	21.13	0.85	24.8588	0	3	19.73	1.88	0.59	3.18644	0.3	1.99	0.49	0.55	0.890909	0.95	0.42	2.2619	0.46	14
EXS_21641_03	EXS	A469	2.74	41	14.9635	18.8	0.99	18.9899	1	3	7.88	2.14	0.77	2.77922	0.37	2.04	0.54	0.49	1.10204	1.02	0.69	1.47826	0.31	16
EXS_21702_01	EXS	S042	4.35	66	15.1724	44.94	1.73	25.9769	0	6	18.57	1.73	0.59	2.9322	0.3	2.03	0.44	0.47	0.93617	1.07	0.75	1.42667	0.35	10
EXS_21702_02	EXS	S045	3.27	48	14.6789	15.48	0.95	16.2947	0	2	9.06	2.13	0.59	3.61017	0.34	2.05	0.59	0.61	0.967213	1.18	0.78	1.51282	0.39	18
EXS_21711_01	EXS	S185	3.31	60	18.1269	21.49	1.31	16.4046	2	3	7.76	2.27	0.58	3.91379	0.3	2.2	0.54	0.58	0.931034	1.18	0.77	1.53247	0.36	16
EXS_21711_02	EXS	S190	4.48	26	5.80357	15.54	1.21	12.843	1	2	4.51	2.31	0.68	3.39706	0.37	2.12	0.67	0.76	0.881579	1.04	0.7	1.48571	0.41	16
EXS_21761_01	EXS	A382	3.19	47	14.7335	17.39	1.6	10.8688	1	2	5.47	2.09	0.6	3.48333	0.29	2.21	0.43	0.38	1.13158	0.95	0.45	2.11111	0.39	15
EXS_21761_02	EXS	A383	2.45	54	22.0408	30.07	1.25	24.056	1	4	8.15	2.1	0.53	3.96226	0.39	2.48	0.46	0.61	0.754098	1.08	0.74	1.45946	0.4	14
EXS_21761_03	EXS	A388	4.02	66	16.4179	24.86	1.62	15.3457	1	4	17.81	2.01	0.59	3.40678	0.4	2.36	0.51	0.73	0.69863	1.16	0.58	2	0.53	15
EXS_21761_04	EXS	A393	3.54	45	12.7119	28.68	1.4	20.4857	0	6	20.09	NA	0.53	#VALUE!	0.25	2.14	0.4	0.64	0.625	1.06	0.51	2.07843	0.41	18
EXS_21791_01	EXS	S960	3.86	88	22.7979	36.83	1.41	26.1206	1	5	16.83	2.31	0.6	3.85	0.4	2.14	0.6	0.43	1.39535	1.1	0.7	1.57143	0.5	16
EXS_21791_02	EXS	S961	4.9	107	21.8367	31.93	0.69	46.2754	2	4	15.28	2.19	0.57	3.84211	0.34	2.18	0.45	0.46	0.978261	1.06	0.71	1.49296	0.42	15
EXS_21862_01	EXS	S293	3.44	37	10.7558	21.54	1.31	16.4427	3	3	9.08	1.97	0.65	3.03077	0.33	2.14	0.38	0.54	0.703704	1.05	0.58	1.81034	0.39	17
EXS_21862_02	EXS	S298	3.65	41	11.2329	17.09	1.31	13.0458	1	3	5.95	2.15	0.67	3.20896	0.4	2.46	0.51	0.65	0.784615	1.08	0.59	1.83051	0.33	14
EXS_21921_01	EXS	S447	3.93	102	25.9542	35.07	1.44	24.3542	2	3	19.49	2.17	0.59	3.67797	0.44	2.44	0.57	0.44	1.29545	1.3	0.75	1.73333	0.53	9
EXS_21921_02	EXS	S449	4.24	94	22.1698	39.45	1.65	23.9091	0	6	13.04	1.97	0.58	3.39655	0.34	2.09	0.48	0.52	0.923077	0.98	0.64	1.53125	0.39	15
EXS_21971_01	EXS	S415	4.38	91	20.7763	27.92	1.54	18.1299	0	6	18.8	2.02	0.6	3.36667	0.34	1.95	0.63	0.55	1.14545	1.13	0.52	2.17308	0.33	16
EXS_21971_02	EXS	S416	3.94	60	15.2284	28.37	1.88	15.0904	0	6	31.1	2.24	0.62	3.6129	0.51	2.03	0.58	0.54	1.07407	1.16	0.79	1.46835	0.36	11
EXS_21991_01	EXS	B589	3.98	45	11.3065	18.13	1.17	15.4957	0	4	11.25	2.64	0.7	3.77143	0.42	2.04	0.62	0.7	0.885714	NA	NA	NA	NA	15
EXS_21991_02	EXS	B594	4.36	72	16.5138	33.81	1.95	17.3385	2	8	29.6	2.5	0.72	3.47222	0.39	2.23	0.84	0.62	1.35484	NA	NA	NA	NA	12
EXS_21991_02	EXS	B594	4.36	72	16.5138	33.81	1.95	17.3385	2	8	29.6	2.49	0.72	3.45833	0.38	2.31	0.76	0.49	1.55102	NA	NA	NA	NA	15
EXS_21992_01	EXS	S081	3.32	52	15.6627	41.45	1.85	22.4054	2	4	13.08	1.84	0.64	2.875	0.33	1.81	0.5	0.58	0.862069	0.95	0.57	1.66667	0.35	19
EXS_21992_02	EXS	S083	3.85	41	10.6494	NA	0.97	NA	2	2	15.14	2.32	0.59	3.9322	0.38	2.34	0.66	0.7	0.942857	1.13	0.7	1.61429	0.38	17
EXS_22033_01	EXS	A189	2.96	38	12.8378	NA	NA	NA	1	3	7.37	1.89	0.6	3.15	0.35	2.03	0.59	0.56	1.05357	1.06	0.81	1.30864	0.29	18
EXS_22061_02	EXS	S470	3.94	71	18.0203	22.97	0.77	29.8312	1	6	15.48	1.96	0.59	3.32203	0.3	2.01	0.44	0.52	0.846154	1.07	0.6	1.78333	0.4	14
EXS_22092_01	EXS	SP405	3.94	74	18.7817	24.42	1.16	21.0517	1	4	9.9	2.06	0.67	3.07463	0.38	2	0.83	0.64	1.29688	1.09	0.77	1.41558	0.49	12
EXS_22092_02	EXS	SP406	3.43	78	22.7405	24.88	1.2	20.7333	2	2	7.92	2.41	0.67	3.59701	0.43	2.3	0.58	0.52	1.11538	1	1	0.8	#VALUE!	0.43
MUL_20711_01	MUL	S267	4.18	82	19.6172	39.9	3.53	11.3031	1	10	31.9	2.78	0.8	3.475	0.51	2.53	0.71	0.57	1.24561	1.11	0.63	1.7619	0.45	10
MUL_21201_03	MUL	SP463	2.38	41	17.2269	13.19	1.53	8.62092	2	2	3.97	2.54	0.74	3.43243	0.52	2.53	0.76	0.7	1.08571	0.97	0.51	1.90196	0.6	14
MUL_21201_04	xALPxMUL	SP473	2.69	56	20.8178	31.31	1.37	22.854	1	3	7.85	2.07	0.61	3.39344	0.38	1.94	0.53	0.67	0.791045	0.9	0.59	1.52542	0.36	16
MUL_21201_05	xALPxMUL	SP475	2.86	56	19.5804	24.47	2.29	10.6856	2	3	4.87	2.02	0.53	3.81132	0.41	1.8	0.6	0.72	0.833333	0.92	0.69	1.33333	0.46	13
MUL_21201_06	MUL	SP476	2.04	24	11.7647	15.21	1.31	11.6107	1	2	3.88	2.42	0.83	2.91566	0.57	2.22	0.65	0.61	1.06557	1.12	0.63	1.77778	0.45	11
MUL_21301_01	MUL	F068	3.36	63	18.75	31.08	1.75	17.76	1	3	7.49	2.24	0.5	4.48	0.31	1.72	0.4	0.66	0.606061	0.86	0.47	1.82979	0.26	11
MUL_21301_01	MUL	F068	2.51	34	13.5458	14.59	1.25	11.672	1	3	13.23	2.24	0.5	4.48	0.31	1.72	0.4	0.66	0.606061	0.86	0.47	1.82979	0.26	11
MUL_21401_05	MUL	F336	4.01	65	16.2095	18.42	1.46	12.6164	0	4	6.93	2.57	0.67	3.83582	0.46	2.23	0.65	0.91	0.714286	1.12	0.79	1.41772	0.45	14
MUL_21401_15	MUL	F337	3.18	58	18.239	18.63	2.04	9.13235	0	4	9.22	2.29	0.73	3.13699	0.53	2.07	0.36	0.6	0.6	1.03	0.7	1.47143	0.36	15
MUL_21421_01	MUL	S203	3.46	125	36.1272	29.03	2.07	14.0242	0	4	14.64	2.5	0.61	4.09836	0.52	2.35	0.51	0.57	0.894737	1.21	0.79	1.53165	0.38	14
MUL_21421_02	MUL	S206	2.91	54	18.5567	12	1.12	10.7143	1	2	3.51	2.32	0.62	3.74194	0.36	2.59	0.42	0.61	0.688525	1.15	0.75	1.53333	0.43	16
MUL_21421_03	MUL	S207	4.03	153	37.9653	52	2.03	25.6158	1	3	4.53	2.56	0.83	3.08434	0.42	2.28	0.58	0.47	1.23404	1.18	0.71	1.66197	0.49	12
MUL_21421_04	MUL	S211	3.81	123	32.2835	21	1.89	11.1111	2	2	11.94	2.85	0.75	3.8	0.56	2.87	0.63	0.69	0.913043	1.23	0.67	1.83582	0.43	12
MUL_21491_01	MUL	S144	2.68	49	18.2836	14.89	0.97	15.3505	1	2	6.56	2.57	0.85	3.02353	0.62	2.47	0.64	0.62	1.03226	1.12	0.74	1.51351	0.38	15
MUL_21491_03	MUL	S150	3.37	54	16.0237	17.63	1.57	11.2293	2	1	3.38	2.63	0.71	3.70423	0.47	2.59	0.62	0.84	0.738095	1.05	0.67	1.56716	0.45	12
MUL_21491_04	MUL	S130	1.88	27	14.3617	26	1.45	17.931	3	3	5.42	2.24	0.67	3.34328	0.36	2.56	0.64	0.77	0.831169	1.03	0.59	1.74576	0.42	13
MUL_21491_07	xALPxMUL	S095	3.54	41	11.5819	23.96	1.29	18.5736	0	4	22.52	2.29	0.7	3.27143	0.51	2.39	0.72	0.57	1.26316	0.13	0.6	0.216667	0.34	20
MUL_21562_02	MUL	S154	1.54	32	20.7792	20	0.85	23.5294	1	5	16.28	2.33	0.75	3.10667	0.48	2.22	0.62	0.72	0.861111	1.15	0.82	1.40244	0.52	13
MUL_21562_04	MUL	S177	1.42	88	61.9718	53.29	1.34	39.7687	0	8	33.36	1.81	0.56	3.23214	0.32	1.95	0.43	0.49	0.877551	0.9	0.58	1.55172	0.31	10
MUL_21562_05	MUL	S178	2.55	78	30.5882	26	1.19	21.8487	0	6	15.12	2.12	0.68	3.11765	0.51	1.96	0.64	0.63	1.01587	0.87	0.62	1.40323	0.35	13
MUL_21592_02	MUL	S362	3.42	130	38.0117	42.54	1.68	25.3214	0	4	20.91	2.41	0.69	3.49275	0.49	2.15	0.92	0.58	1.58621	NA	NA	#VALUE!	NA	15
MUL_21592_03	MUL	S363	3.18	58	18.239	16.82	0.83	20.2651	0	4	18.44	2.03	0.64	3.17188	0.4	1.97	0.73	0.79	0.924051	0.95	0.69	1.37681	0.36	15
MUL_21811_01	MUL	S396	3.22	137	42.5466	63	2.78	22.6619	0	5	31.46	2.13	0.45	4.73333	0.27	1.71	0.62	0.66	0.939394	0.96	0.32	3	NA	10
MUL_21811_02	MUL	S323	2.44	52	21.3115	13.49	0.88	15.3295	0	3	5.96	2.35	0.73	3.21918	0.58	2.23	0.64	0.67	0.955224	NA	NA	#VALUE!	NA	12
MUL_21811_03	MUL	S386	2.11	123	58.2938	45	1.97	22.8426	0	3	4.54	2.67	0.78	3.42308	0.47	1.79	0.62	0.71	0.873239	1.19	0.53	2.24528	0.34	12
MUL_21811_04	MUL	S387	2.95	47	15.9322	17.11	1.65	10.3697	1	2	5.67	2.52	0.7	3.6	0.54	2.37	0.81	0.67	1.20896	1.06	0.59	1.79661	0.55	15
MUL_21811_05	MUL	S330	2.4	93	38.75	17.67	1.5	11.78	0	2	5.53	2.46	0.64	3.84375	0.54	2.58	0.6	0.6	1	1.22	0.81	1.50617	0.44	11
MUL_21811_06	MUL	S403	2.18	67	30.7339	18.81	2.1	8.95714	0	3	4.31	2.43	0.79	3.07595	0.46	2.39	0.63	0.57	1.10526	1.09	0.64	1.70312	0.47	13
MUL_21932_01	MUL	S305	2.61	100	38.3142	24.8	1.78	13.9326	0	4	13.31	2.06	0.68	3.02941	0.39	2.32	0.58	0.57	1.01754	0.96	0.66	1.45455	0.4	11
MUL_21932_02	MUL	S306	3.38	69	20.4142	18.45	1.03	17.9126	0	3	8.5	2.39	0.76	3.14474	0.59	2.12	0.6	0.68	0.882353	1.04	0.54	1.92593	0.39	10
MUL_21932_03	MUL	S307	3.27	110	33.6391	23.24	1.32	17.6061	0	4	8.99	2.68	0.72	3.72222	0.57	1.97	0.63	0.56	1.125	1.1	0.63	1.74603	0.55	12
MUL_21932_04	MUL	S311	2.83	58	20.4947	36.5	1.68	21.7262	1	4	12.95	2.27	0.75	3.02667	0.5	1.58	0.66	0.68	0.970588	0.97	0.68	1.42647	0.27	11
MUL_21932_05	MUL	S313	3.13	75	23.9617	15.59	1.01	15.4356	0	3	4.83	2.35	0.67	3.50746	0.52	1.98	0.43	0.65	0.661538	0.77	0.38	2.02632	0.27	10
MUL_21932_06	MUL	S314	3.38	81	23.9645	21.84	1.31	16.6718	0	5	10.12	2.35	0.74	3.17568	0.51	2.33	0.56	0.66	0.848485	0.42	0.34	1.23529	0.25	8
MUL_22034_01	MUL	A191	2.7	105	38.8889	15.2	0.68	22.3529	0	3	8.16	2.24	0.82	2.73171	0.54	2.69	0.49	0.55	0.890909	0.81	0.51	1.58824	0.29	12
MUL_22091_01	MUL	SP399	3.14	85	27.0701	18.19	1.83	9.93989	1	3	5.24	2.31	0.83	2.78313	0.54	2.18	0.47	0.64	0.734375	1.05	0.66	1.59091	0.42	15
MUL_22091_02	MUL	SP400	3.18	103	32.3899	20.56	0.75	27.4133	0	4	8.71	2.49	0.8	3.1125	0.51	2.49	0.58	0.71	0.816901	1.1	0.64	1.71875	0.54	13
MUL_22091_03	MUL	SP401	2.81	68	24.1993	24.96	1.92	13	2	2	7.24	2.25	0.76	2.96053	0.47	2.67	0.6	0.72	0.833333	1.24	0.75	1.65333	0.37	14
MUL_22091_04	MUL	SP402	3.57	135	37.8151	43.29	2.41	17.9627	3	2	5.74	2.72	0.79	3.44304	0.56	2.4	0.62	0.61	1.01639	1.06	0.73	1.45205	0.45	12
MUL_22091_05	MUL	SP404	3.12	79	25.3205	19.03	1.45	13.1241	0	3	5.36	2.21	0.67	3.29851	0.35	2.1	0.59	0.48	1.22917	1.09	0.69	1.57971	0.41	12
MUL_22091_06	MUL	SP408	3.41	85	24.9267	26.34	2.18	12.0826	1	5	15.94	2.37	0.6	3.95	0.57	2.29	0.58	0.75	0.773333	1.01	0.76	1.32895	0.2	9
MUL_22121_01	MUL	SP409	3.11	78	25.0804	24.04	0.84	28.619	1	3	7.87	2.88	0.77	3.74026	0.59	2.54	0.56	0.71	0.788732	1.08	0.74	1.45946	0.38	14
MUL_22121_02	MUL	SP412	2.6	63	24.2308	35.14	2.13	16.4977	0	4	9.74	2.52	0.64	3.9375	0.53	2.47	0.79	0.49	1.61224	1.27	0.8	1.5875	0.54	13
MUL_22121_03	MUL	SP416	2.8	72	25.7143	21.54	1.34	16.0746	0	3	12.16	1.95	0.68	2.86765	0.29	2.09	0.47	0.63	0.746032	1.18	0.8	1.475	0.43	12
MUL_22121_04	MUL	SP417	2.54	74	29.1339	30.03	1.73	17.3584	0	3	5.45	2.42	0.7	3.45714	0.45	2.41	0.42	0.77	0.545455	1.11	0.51	2.17647	0.42	14
MUL_22121_05	MUL	SP419	4.07	115	28.2555	38.18	1.4	27.2714	0	4	17.73	2.81	0.83	3.38554	0.54	2.32	0.98	0.46	2.13043	1.14	0.72	1.58333	0.53	12
MUL_22121_05	MUL	SP419	4.07	115	28.2555	38.18	1.4	27.2714	0	4	17.73	3.15	0.79	3.98734	0.43	2.27	0.59	0.58	1.01724	0.93	0.66	1.40909	0.43	9
MUL_22121_06	MUL	SP420	2.93	64	21.843	46.4	2.45	18.9388	0	3	22.4	2.23	0.73	3.05479	0.53	2.35	0.6	0.5	1.2	1.03	0.69	1.49275	0.47	15
MUL_22262_01	MUL	A152	2.62	78	29.771	26.52	2.38	11.1429	1	3	12.41	1.89	0.62	3.04839	0.44	1.94	0.47	0.6	0.783333	1.11	0.69	1.6087	0.56	16
MUL_22262_03	MUL	A154	2.56	53	20.7031	18.49	1.21	15.281	0	3	12.84	1.9	0.5	3.8	0.39	2.21	0.55	0.76	0.723684	1.15	0.66	1.74242	0.37	17
MUL_22262_04	MUL	A156	3.47	85	24.4957	36.39	2.18	16.6927	2	3	15.48	2.36	0.62	3.80645	0.44	2.33	0.64	0.83	0.771084	1.19	0.78	1.52564	0.51	14
MUL_22262_05	MUL	A159	3.67	54	14.7139	17.58	1.34	13.1194	2	2	3.32	2.85	0.99	2.87879	0.64	2.25	0.76	0.7	1.08571	1.02	0.71	1.43662	0.3	12
